# Genetic susceptibility to obesity-related asthma and its modulation by sequelae of obesity

**DOI:** 10.64898/2026.06.16.731769

**Authors:** David A. Thompson, Yvonne B. Wabara, Sarai Duran, Anna Reichenbach, Deepa Rastogi

## Abstract

**Rationale:** Asthma is a multifactorial disease with a role of genetic susceptibility and environmental exposures. These aspects are poorly understood for pediatric obesity-related asthma, a phenotype of non-allergic asthma.

**Objective:** To quantify gene by environment interactions in obesity-related asthma

**Methods:** Using expression quantitative trait loci (eQTLs) as measure of genetic susceptibility, and obesity-mediated effects on anthropometrics, metabolic measures, and T helper cell proportions as biological sequelae of obesogenic environment, we quantified the association of eQTLs with asthma burden, and its modulation by obesity-mediated effects, in primary cohort of 144 children, and validation cohort of 101 children.

**Measurements and Main Results:** Of the 3,904 eQTLs associated with gene expression, up to 30% were associated with pulmonary function indices, including FVC, FEV_1_, TLC, FRC and IC, and were enriched for African ancestry. These eQTLs encoded for antigen presentation, cell mobility, autophagy, small GTPase signal transduction, fatty acid metabolism, and chromosome segregation pathways. Neck and waist circumference, insulin resistance, leptin and adiponectin levels, and T helper 1 and 17 cell proportions attenuated association of up to 51% eQTLs with pulmonary function, which encoded for all but fatty acid metabolism and chromosome segregation pathways. eQTLs associated with *ATF6* and *MEI1* retained significance. eQTLs for *RNASET2, FBLN5, STX2, HEATR3 and SERPINB6* genes were associated with pulmonary function in the validation cohort.

**Conclusions:** We report novel genetic susceptibility markers of asthma burden in pediatric obesity-related asthma that are enriched for African ancestry and are partly attenuated by truncal fat load and obesity-mediated inflammation and metabolic dysregulation.
