## Supplemental Table 4 for "Genetic susceptibility to obesity-related asthma and its modulation by sequelae of obesity"

### Sheet: E4a. Neck
Table E4a. eQTLs associated with neck circumference
eQTL ID	Gene Name	β_ eQTL	p value	q value
rs10218784	GREM2	-2.47936	4.82e-07	0.001882
15:73616744-C-T	NEO1	1.68124	7.76e-06	0.030292
kgp6937205	NEO1	1.39341	1.51e-05	0.058952

### Sheet: E4b. Midarm
Table E4b. eQTLs associated with midarm circumference
eQTL ID	Gene Name	β_ eQTL	p value	q value
rs10218784	GREM2	-4.09215	2.86135e-09	2.23414e-05
JHU_10.6600968	IL2RA	-2.82494	2.80214e-07	0.00218735
exm2265461	TAFA1	3.31287	7.24799e-06	0.0565343
rs73618076	TMEM200A	-1.11712	7.08804e-07	0.00553151
JHU_11.44702698	TSPAN18	9.60387	6.45345e-06	0.0503498

### Sheet: E4c. Triglycerides
Table E4c. eQTLs associated with triglyceride levels
eQTL ID	Gene Name	β_ eQTL	p value	q value
exm772994	TNFSF8	58.4403	8.00984e-07	0.00625409

### Sheet: E4d. Insulin
Table E4d. eQTLs associated with insulin levels
eQTL ID	Gene Name	β_ eQTL	p value	q value
JHU_6.32442702	HLA-DQA2	19.5286	5.40159e-06	0.0421756

### Sheet: E4e. Leptin
Table E4e. eQTLs associated with leptin levels
eQTL ID	Gene Name	β_ eQTL	p value	q value
rs10218784	GREM2	-11.6583	3.27321e-07	0.00255573

### Sheet: E4f. Th1 cells
Table E4f. eQTLs associated with Th1 cell proportions
eQTL ID	Gene Name	β_ eQTL	p value	q value
rs6691942	PLXNA2	-0.366481	2.25296e-10	1.75911e-06
rs6692273	PLXNA2	-0.366481	2.25296e-10	1.75911e-06
rs7544288	PLXNA2	-0.366481	2.25296e-10	1.75911e-06
rs1429909	PLXNA2	-0.30173	2.3873e-10	1.86257e-06
1:207483166-A-G	PLXNA2	-0.10698	2.64358e-10	2.06199e-06
rs7533852	PLXNA2	-0.10698	2.64358e-10	2.06199e-06
rs12270522	C11orf1	1.71305	1.17476e-09	9.15843e-06
rs12281613	C11orf1	1.71305	1.17476e-09	9.15843e-06
rs75056363	MAP2K5	0.376389	2.02389e-09	1.57701e-05
exm2268239	ZNF586	2.05798	1.03112e-08	8.03241e-05
exm461095	NSA2	2.99445	1.7761e-08	0.000138323
rs16872345	NSA2	2.99445	1.7761e-08	0.000138323
rs7251603	ZNF586	1.91568	2.56142e-08	0.000199381
JHU_5.74038096	NSA2	2.78892	3.57822e-08	0.000278457
JHU_16.68807087	ZFP90	-1.80981	3.90747e-08	0.000304001
JHU_5.73999431	NSA2	2.53256	7.30479e-08	0.000568167
rs13360054	NSA2	2.53256	7.30479e-08	0.000568167
JHU_16.68804316	ZFP90	-1.6236	8.29553e-08	0.000644894
rs17772411	ZFP90	-1.6236	8.29553e-08	0.000644894
rs77635912	MPST	-1.35014	9.68796e-08	0.000752755
JHU_19.58354934	ZNF586	1.50469	9.76897e-08	0.000758854
JHU_10.70831244	PRF1	1.05511	1.4775e-07	0.00114742
rs2144922	TTC28	1.06846	1.48328e-07	0.00115162
JHU_22.29070250	TTC28	1.069	1.55869e-07	0.00120986
exm169348	SH3YL1	-3.81061	1.96775e-07	0.00152697
JHU_2.277002	SH3YL1	-3.81061	1.96775e-07	0.00152697
rs12599393	ZFP90	-1.27556	2.8002e-07	0.00217184
exm1287054	ASGR1	0.66375	3.58975e-07	0.00278349
16:68771034-C-A	ZFP90	-1.13085	3.72084e-07	0.00288439
exm2253937	ALDH16A1	0.0696657	3.76587e-07	0.00291855
exm461187	NSA2	2.279	4.62018e-07	0.00357972
rs12446160	LONP2	2.10211	5.42164e-07	0.0041996
rs968567	FADS2	-5.32068	6.64974e-07	0.00514956
rs3095568	RBL2	3.05554	6.72703e-07	0.00520807
rs3772143	RPSA	-2.03848	6.97534e-07	0.00539891
JHU_22.46672982	TTC38	-3.97988	8.18965e-07	0.00633715
JHU_2.217562	SH3YL1	-3.62196	8.43509e-07	0.00652539
22:46746188-CT	TTC38	-4.07295	8.59781e-07	0.00664955
exm1618244	TTC38	-4.07295	8.59781e-07	0.00664955
rs7605824	SH3YL1	-3.5842	8.76585e-07	0.00677601
exm1513666	ZNF773	-1.1011	9.88172e-07	0.0076366
rs7731626	ANKRD55	-1.38842	1.06143e-06	0.00820059
rs2090916	EIF2A	-1.06579	1.06927e-06	0.00825904
exm169254	SH3YL1	-3.5421	1.08341e-06	0.0083661
JHU_1.230804502	COG2	2.96619	1.09214e-06	0.0084313
exm461155	NSA2	2.23683	1.18216e-06	0.00912393
rs56882789	CEP192	1.59885	1.26569e-06	0.0097661
exm2267903	ZFP90	-0.264362	1.36856e-06	0.010557
rs8059194	ZFP90	-0.264362	1.36856e-06	0.010557
JHU_5.74541355	GCNT4	-0.827805	1.38557e-06	0.0106827
rs115252516	GCNT4	-0.827805	1.38557e-06	0.0106827
exm118550	ATF6	1.73491	1.67254e-06	0.0128855
JHU_1.161760851	ATF6	1.73491	1.67254e-06	0.0128855
rs12040523	ATF6	1.73491	1.67254e-06	0.0128855
JHU_6.143164040	PLAGL1	-3.69979	1.67214e-06	0.0128855
exm1498067	ZNF649	1.11766	2.38898e-06	0.0183903
rs12444248	RBL2	2.07784	2.59317e-06	0.019957
JHU_19.52406182	ZNF649	1.00301	2.71751e-06	0.0209085
exm509247	ZNF879	1.26438	2.71764e-06	0.0209085
exm509249	ZNF879	1.26438	2.71764e-06	0.0209085
JHU_5.178456100	ZNF879	1.26438	2.71764e-06	0.0209085
rs6718083	POMC	-1.14489	2.78601e-06	0.0214133
rs1561288	POMC	-1.12707	2.83278e-06	0.0217671
exm640608	ZCWPW1	1.04137	2.88251e-06	0.0221435
rs12731309	PLCH2	-0.989783	2.91461e-06	0.0223842
kgp15103327	TTC38	-3.42305	2.96616e-06	0.0227742
exm2247175	RBIS	-1.87414	3.42747e-06	0.0263093
rs2474470	THEMIS2	-1.00116	3.46828e-06	0.0266156
rs3756227	SLC2A9	-2.66097	3.64799e-06	0.0279874
JHU_19.52454769	ZNF649	0.706571	3.79576e-06	0.0291135
JHU_7.99818373	ZCWPW1	0.670746	4.11003e-06	0.0315157
rs986475	NCR3	2.05861	4.20657e-06	0.0322476
1:28216191-C-A	THEMIS2	-0.902086	4.29707e-06	0.0329327
rs7356	THEMIS2	-0.902086	4.29707e-06	0.0329327
rs6997004	UQCRB	-1.62782	4.52817e-06	0.0346858
rs12627787	CPT1B	2.51802	4.53761e-06	0.034749
rs656566	UTP25	-0.0860069	4.83824e-06	0.0370415
exm146109	UTP25	-0.00877234	4.8746e-06	0.0373102
3:12525656-T-C	TSEN2	0.849337	4.97595e-06	0.038076
rs6766510	TSEN2	0.849337	4.97595e-06	0.038076
rs34284299	SFT2D1	3.49613	5.92695e-06	0.0453293
rs1800610	NCR3	1.92319	6.01997e-06	0.0460287
rs1799724_ilmndup1	NCR3	1.92319	6.01997e-06	0.0460287
ilmnseq_rs1799724_ilmnfwd	NCR3	1.92319	6.01997e-06	0.0460287
ilmnseq_rs1800610_ilmnfwd	NCR3	1.92319	6.01997e-06	0.0460287
rs7964538	C12orf4	0.683506	6.24955e-06	0.047734
JHU_12.4671662	C12orf4	1.50332	6.36606e-06	0.0486112
rs3095631	RBL2	1.75692	6.44198e-06	0.0491781

### Sheet: E4g. Th1_Th17 cells
Table E4g. eQTLs associated with Th1/Th17 cell proportions
eQTL ID	Gene Name	β_ eQTL	p value	q value
JHU_22.29070250	TTC28	0.1088	1.26976e-09	9.91425e-06
rs2144922	TTC28	-0.0324035	1.3068e-09	1.02009e-05
2:102984279-T-C	IL18R1	-2.04743	1.33161e-09	1.03919e-05
rs1420098	IL18R1	-2.04743	1.33161e-09	1.03919e-05
2:102977537-A-G	IL18R1	-2.01275	1.94728e-09	1.51888e-05
2:102979028-C-T	IL18R1	-2.01275	1.94728e-09	1.51888e-05
rs6691942	PLXNA2	0.22241	2.43239e-08	0.000189629
rs6692273	PLXNA2	0.22241	2.43239e-08	0.000189629
rs7544288	PLXNA2	0.22241	2.43239e-08	0.000189629
1:207483166-A-G	PLXNA2	0.188564	2.53469e-08	0.000197452
rs7533852	PLXNA2	0.188564	2.53469e-08	0.000197452
rs7731626	ANKRD55	-1.77635	2.54761e-08	0.000198357
rs1429909	PLXNA2	0.0339139	2.80743e-08	0.00021853
JHU_4.4349083	NSG1	-2.28819	3.51572e-08	0.000273593
exm8990	RNF207	-0.840151	6.96185e-08	0.000541632
rs861442	SERPINE2	0.988976	1.50172e-07	0.00116804
rs10194024	SERPINE2	-0.901909	2.72695e-07	0.00212047
rs9377136	SASH1	-0.774315	7.10377e-07	0.00552247
rs329277	DPY19L1	1.04895	1.89755e-06	0.0147478
JHU_7.35040887	DPY19L1	0.98222	4.41671e-06	0.0343178
rs77635912	MPST	-1.14445	5.33609e-06	0.0414507
12:49319484-C-T	FKBP11	0.734224	5.37828e-06	0.0417678
exm999170	FKBP11	0.734224	5.37828e-06	0.0417678
rs2073480	FKBP11	0.734224	5.37828e-06	0.0417678
rs12444248	RBL2	1.66568	5.55588e-06	0.0431136
3:12525656-T-C	TSEN2	0.939434	5.59375e-06	0.0433963
rs6766510	TSEN2	0.939434	5.59375e-06	0.0433963
rs738469	APOBEC3H	0.892285	5.69583e-06	0.0441654

### Sheet: E4h. Th17 cells
Table S4h. eQTLs associated with Th17 cell proportions
eQTL ID	Gene Name	β_ eQTL	p value	q value
rs9377136	SASH1	-0.671182	1.27701e-10	9.97087e-07
rs4286616	C4orf50	0.352076	2.49141e-08	0.00019448
JHU_4.7148477	C4orf50	-0.234443	4.03063e-08	0.00031455
JHU_7.34991675	DPY19L1	0.846333	4.12258e-08	0.000321643
JHU_7.34991739	DPY19L1	0.846333	4.12258e-08	0.000321643
exm2261534	FRMD4B	-1.08248	4.30889e-08	0.000336007
rs11723228	C4orf50	-0.169071	4.69847e-08	0.000366292
rs4972566	CHN1	-0.272919	5.02751e-08	0.000391844
rs256264	FSTL4	0.0778072	6.86688e-08	0.000535067
rs328902	DPY19L1	0.787751	7.99592e-08	0.000622882
JHU_3.69247361	FRMD4B	1.00071	1.39453e-07	0.00108606
rs9875511	FRMD4B	1.00071	1.39453e-07	0.00108606
JHU_7.35040887	DPY19L1	1.0688	1.66583e-07	0.00129668
rs2358787	ISCA2	0.506837	1.9783e-07	0.00153951
JHU_7.34940517	DPY19L1	0.906063	2.66473e-07	0.00207316
rs3774523	CHDH	-0.277155	2.84599e-07	0.00221361
exm8990	RNF207	-0.833251	7.64817e-07	0.00594722
JHU_12.122938090	CLIP1	0.842717	7.7953e-07	0.00606007
2:102984279-T-C	IL18R1	-0.844497	1.0595e-06	0.00823442
rs1420098	IL18R1	-0.844497	1.0595e-06	0.00823442
2:102977537-A-G	IL18R1	-0.816979	1.41487e-06	0.0109907
2:102979028-C-T	IL18R1	-0.816979	1.41487e-06	0.0109907
15:73616744-C-T	NEO1	0.29855	1.54563e-06	0.0120003
kgp6937205	NEO1	0.1027	2.44307e-06	0.0189631
JHU_4.6176561	JAKMIP1	-0.21843	2.55302e-06	0.0198114
ilmnseq_rs7958375_ilmndup1	TMEM116	0.663623	2.72202e-06	0.0211174
rs7958375	TMEM116	0.663623	2.72202e-06	0.0211174
ilmnseq_rs7958375_ilmnfwd	TMEM116	0.663623	2.72202e-06	0.0211174
14:24911169-C-T	SDR39U1	1.20844	3.00134e-06	0.0232664
exm1094468	SDR39U1	1.20844	3.00134e-06	0.0232664
exm1094499	SDR39U1	1.20844	3.00134e-06	0.0232664
rs1043839	SDR39U1	1.20844	3.00134e-06	0.0232664
rs1035142	CASP8	-0.613594	3.10999e-06	0.0240838
rs187402799	CRB3	-0.500154	3.17625e-06	0.0245906
rs329277	DPY19L1	0.259496	3.4861e-06	0.0269824
12:111893537-A-G	TMEM116	-0.526866	4.814e-06	0.0372507
12:111894232-CA-C	TMEM116	-0.526866	4.814e-06	0.0372507
12:111895203-C-G	TMEM116	-0.526866	4.814e-06	0.0372507
12:111926901-T-C	TMEM116	-0.526866	4.814e-06	0.0372507
12:111943004-T-C	TMEM116	-0.526866	4.814e-06	0.0372507
12:111875410-A-G	TMEM116	-0.5264	4.87521e-06	0.0376757
rs6993386	ZC2HC1A	-0.996796	4.91366e-06	0.0379629
rs76672026	GYPC	0.67293	5.61287e-06	0.0433538
rs2268791	CASP8	0.447126	5.75498e-06	0.04444

### Sheet: E4i. Naïve-Th2 cells
Table E4i. eQTLs associated with Th2 cell proportions
eQTL ID	Gene Name	β_ eQTL	p value	q value
rs3774523	CHDH	-0.195594	2.64855e-12	2.06799e-08
rs2853066	GDPD5	-0.265199	2.34266e-06	0.0182868
rs1540211	GDPD5	-0.0582978	3.95158e-06	0.0308223
rs2358787	ISCA2	-0.0962368	2.86073e-06	0.0223194
rs7675903	SNX25	-0.709203	2.42684e-06	0.0189391

### Sheet: E4j. Tregs
Table S4j. eQTLs associated with Treg cell proportions
eQTL ID	Gene Name	β_ eQTL	p value	q value
rs6534309	ANXA5	-0.399622	1.10707e-07	0.000864181
rs17718	ANXA5	-0.254228	1.66337e-07	0.00129809
rs3774523	CHDH	1.24709	1.7398e-09	1.35844e-05
JHU_10.6600968	IL2RA	0.169902	2.1868e-06	0.0170483
rs6777857	LMCD1	-0.412774	4.50847e-07	0.00351751
rs9811322	LMCD1	-0.281839	6.49338e-07	0.00506483
rs7647092	LMCD1	-0.231631	6.95678e-07	0.0054249
