## Supplemental Table 5 for "Genetic susceptibility to obesity-related asthma and its modulation by sequelae of obesity"

### Sheet: 285 eQTLs
Table E5a. List of 285 eQTLs with differential frequency of MAF in obese asthma samples as compared to other three study groups
		OA			HwA			Ob			HC
eQTL ID	Gene Name	Cluster1_MAF%	Cluster2_MAF%	P.Value	Cluster1_MAF%	Cluster2_MAF%	P.Value	Cluster1_MAF%	Cluster2_MAF%	P.Value	Cluster1_MAF%	Cluster2_MAF%	P.Value
rs1608849	ZNF282	0.815789	0.263158	0.000153008	0.6	0.535714	1	0.583333	0.733333	0.681225	0.666667	0.458333	0.945716
rs1636375	ZNF282	0.763158	0.210526	0.000216377	0.2	0.428571	0.640714	0.5	0.6	0.896643	0.333333	0.333333	1
rs2657888	RBMS2	0.868421	0.368421	0.000340109	0.6	0.642857	1	0.75	0.533333	0.448773	1	0.625	0.516003
rs2657902	RBMS2	0.868421	0.368421	0.000340109	0.6	0.642857	1	0.75	0.533333	0.448773	1	0.625	0.516003
rs4964652	USP30	0	0.368421	0.000361145	0	0.214286	0.606585	0.0833333	0.133333	1	0	0.208333	0.93021
rs10795205	AKR1E2	0.605263	0.105263	0.000956385	0.6	0.321429	0.491366	0.5	0.333333	0.630022	1	0.166667	0.0161016
rs11130781	FHIT	0.131579	0.578947	0.0012347	0.2	0.392857	0.748111	0.5	0.533333	1	0.333333	0.666667	0.621905
JHU_17.79118095	ENGASE	0.789474	0.315789	0.00135696	1	0.535714	0.144202	0.75	0.6	0.681225	0.666667	0.583333	1
JHU_8.81052357	TPD52	0.473684	0.947368	0.00135696	0.4	0.642857	0.598249	0.75	0.666667	0.962417	0.666667	0.75	1
rs7840008	TPD52	0.473684	0.947368	0.00135696	0.4	0.642857	0.598249	0.75	0.666667	0.962417	0.666667	0.75	1
rs2430586	HAVCR2	0.447368	0	0.0015076	0.2	0.107143	1	0.416667	0.133333	0.219644	0.333333	0.166667	1
rs1541822	CCDC127	0.763158	0.315789	0.00286365	0.8	0.571429	0.640714	0.75	0.533333	0.448773	1	0.583333	0.438368
rs10758428	GRHPR	0.236842	0.684211	0.00286365	0.4	0.285714	1	0.25	0.6	0.153021	0	0.375	0.516003
rs4974230	FHIT	0.157895	0.578947	0.00299264	0.2	0.428571	0.640714	0.416667	0.466667	1	0.333333	0.708333	0.516003
exm439727	CCDC127	0.552632	0.105263	0.003086	0.6	0.357143	0.598249	0.25	0.466667	0.448773	0.333333	0.375	1
rs6470924	DNAAF11	0.289474	0.736842	0.00343836	0.4	0.428571	1	0.416667	0.4	1	0.333333	0.458333	1
exm-rs2395163	HLA-DQA2	0.289474	0.736842	0.00343836	0.2	0.321429	0.987229	0.0833333	0.266667	0.471473	0	0.375	0.516003
rs2395163	HLA-DQA2	0.289474	0.736842	0.00343836	0.2	0.321429	0.987229	0.0833333	0.266667	0.471473	0	0.375	0.516003
rs143866357	AKR1E2	0.605263	0.157895	0.00356086	0.6	0.321429	0.491366	0.5	0.333333	0.630022	1	0.166667	0.0161016
rs2961562	AKR1E2	0.605263	0.157895	0.00356086	0.6	0.321429	0.491366	0.5	0.4	0.896643	1	0.166667	0.0161016
JHU_5.130184	CCDC127	0.605263	0.157895	0.00356086	0.8	0.392857	0.231444	0.25	0.533333	0.27362	1	0.416667	0.195778
rs9312960	CCDC127	0.789474	0.368421	0.00443272	0.8	0.642857	0.863711	0.75	0.533333	0.448773	1	0.583333	0.438368
rs2736736	FHIT	0.210526	0.631579	0.00443272	0.2	0.428571	0.640714	0.5	0.466667	1	0.666667	0.708333	1
JHU_5.79721545	DHFR	0	0.263158	0.00488991	0	0.178571	0.727257	0.166667	0.133333	1	0	0.125	1
JHU_7.99532073	STAG3	0	0.263158	0.00488991	0	0.0714286	1	0	0.133333	0.565218	0	0.208333	0.93021
JHU_7.99644342	STAG3	0	0.263158	0.00488991	0	0.0714286	1	0	0.133333	0.565218	0	0.208333	0.93021
JHU_7.99996508	STAG3	0	0.263158	0.00488991	0	0.0714286	1	0	0.133333	0.565218	0	0.208333	0.93021
rs506932	GSTCD	0.105263	0.473684	0.00526764	0	0.25	0.505553	0.0833333	0.133333	1	0	0.333333	0.601994
rs760033	REXO5	0.105263	0.473684	0.00526764	0.2	0.25	1	0.333333	0.266667	1	0	0.416667	0.438368
rs8101879	PLA2G4C	0.736842	0.315789	0.00563783	0.8	0.678571	0.987229	0.666667	0.6	1	1	0.416667	0.195778
rs1951924	RNF144B	0.736842	0.315789	0.00563783	0.2	0.607143	0.231444	0.5	0.6	0.896643	0	0.583333	0.195778
exm439742	CCDC127	0.578947	0.157895	0.00620372	0.8	0.392857	0.231444	0.333333	0.533333	0.516003	0.666667	0.416667	0.837263
JHU_16.81438231	MPHOSPH6	0.578947	0.157895	0.00620372	0.4	0.607143	0.709817	0.583333	0.533333	1	0.333333	0.75	0.41247
JHU_22.42874563	NDUFA6	0.0789474	0.421053	0.00634765	0	0.214286	0.606585	0.0833333	0.133333	1	0	0.0416667	1
rs2195238	CHPT1	0.184211	0.578947	0.00652588	0.2	0.321429	0.987229	0.166667	0.333333	0.589135	0	0.458333	0.368064
rs4764744	CHPT1	0.184211	0.578947	0.00652588	0.2	0.321429	0.987229	0.166667	0.333333	0.589135	0	0.458333	0.368064
rs134882	MEI1	0.184211	0.578947	0.00652588	0.6	0.5	1	0.5	0.533333	1	0.333333	0.625	0.729196
rs5758660	MEI1	0.184211	0.578947	0.00652588	0.6	0.535714	1	0.5	0.533333	1	0.333333	0.625	0.729196
exm1516697	ZNF132	0.368421	0.789474	0.00659728	0.6	0.5	1	0.333333	0.6	0.321958	0.333333	0.791667	0.312869
rs1051500	ZNF132	0.368421	0.789474	0.00659728	0.6	0.5	1	0.333333	0.6	0.321958	0.333333	0.791667	0.312869
exm-rs7530997	ATF6	0.236842	0.631579	0.00876284	0.4	0.357143	1	0.333333	0.333333	1	0.333333	0.458333	1
exm118551	ATF6	0.236842	0.631579	0.00876284	0.4	0.357143	1	0.333333	0.333333	1	0.333333	0.458333	1
JHU_6.18338582	RNF144B	0.763158	0.368421	0.00876284	0.4	0.5	1	0.666667	0.533333	0.759198	0	0.458333	0.368064
rs4072745	ENGASE	0.157895	0.526316	0.00917572	0	0.428571	0.183387	0.25	0.4	0.681225	0.333333	0.333333	1
exm2270841	FUT10	0.842105	0.473684	0.00917572	1	0.678571	0.346459	0.666667	0.6	1	0.333333	0.625	0.729196
rs2304748	FUT10	0.842105	0.473684	0.00917572	1	0.714286	0.419803	0.666667	0.6	1	0.666667	0.625	1
exm1611785	MCHR1	0.157895	0.526316	0.00917572	0.2	0.285714	1	0.25	0.333333	0.962417	0.333333	0.458333	1
rs6898413	CCDC127	0.552632	0.157895	0.01044	0.4	0.357143	1	0.5	0.533333	1	0.666667	0.208333	0.312869
11:93474678-G-C	CEP295	0.552632	0.157895	0.01044	0.6	0.285714	0.39075	0.416667	0.533333	0.829523	1	0.166667	0.0161016
rs631116	CEP295	0.552632	0.157895	0.01044	0.6	0.285714	0.39075	0.416667	0.533333	0.829523	1	0.166667	0.0161016
rs11078371	MPRIP	0.289474	0.684211	0.01044	0.4	0.464286	1	0.5	0.133333	0.099099	0.333333	0.291667	1
rs10073501	CCDC127	0.605263	0.210526	0.011332	0.8	0.464286	0.369261	0.333333	0.533333	0.516003	1	0.416667	0.195778
rs1877840	CCDC127	0.342105	0.736842	0.011332	0.6	0.607143	1	0.416667	0.6	0.575606	0	0.541667	0.247069
rs8004018	GCH1	0.394737	0.789474	0.011332	0.2	0.607143	0.231444	0.333333	0.6	0.321958	1	0.416667	0.195778
rs59991677	SHC2	0.657895	0.263158	0.011332	1	0.428571	0.0615792	0.583333	0.533333	1	0.666667	0.583333	1
rs11246262	TMEM80	0.657895	0.263158	0.011332	0.6	0.428571	0.824624	0.166667	0.666667	0.0272189	0.666667	0.375	0.729196
rs4532600	TNFRSF10A	0.657895	0.263158	0.011332	0.4	0.464286	1	0.333333	0.533333	0.516003	0.333333	0.541667	0.945716
JHU_22.42329283	TEF	0.131579	0.473684	0.0123424	0	0.25	0.505553	0.0833333	0.266667	0.471473	0	0.25	0.806073
JHU_5.64841150	CENPK	0.789474	0.421053	0.0130099	0.8	0.535714	0.541698	0.75	0.466667	0.27362	1	0.583333	0.438368
rs35315747	FAM167A	0.210526	0.578947	0.0130099	0.2	0.357143	0.863711	0.333333	0.4	1	0.666667	0.541667	1
JHU_22.41429341	MCHR1	0.210526	0.578947	0.0130099	0.4	0.392857	1	0.25	0.6	0.153021	0.333333	0.583333	0.837263
rs4820425	MCHR1	0.210526	0.578947	0.0130099	0.4	0.392857	1	0.25	0.6	0.153021	0.333333	0.583333	0.837263
22:41697338-A-G	TEF	0.210526	0.578947	0.0130099	0.4	0.464286	1	0.416667	0.466667	1	0.333333	0.5	1
rs2024566	TEF	0.210526	0.578947	0.0130099	0.4	0.464286	1	0.416667	0.466667	1	0.333333	0.5	1
rs3847850	KRT72	0.105263	0.421053	0.0158562	0.2	0.357143	0.863711	0.333333	0.0666667	0.202665	0.333333	0.208333	1
rs11583089	ALDH9A1	0.263158	0.631579	0.0161793	0.4	0.392857	1	0.416667	0.4	1	0.666667	0.541667	1
rs28084	CENPK	0.736842	0.368421	0.0161793	0.6	0.714286	1	0.75	0.466667	0.27362	1	0.791667	0.93021
rs486816	EIF2AK4	0.736842	0.368421	0.0161793	0.6	0.678571	1	0.833333	0.533333	0.217809	0.666667	0.541667	1
JHU_8.33366994	FUT10	0.263158	0.631579	0.0161793	0.6	0.5	1	0.416667	0.533333	0.829523	1	0.541667	0.368064
exm1488594	HSD17B14	0.736842	0.368421	0.0161793	1	0.607143	0.229533	0.416667	0.6	0.575606	0.333333	0.666667	0.621905
rs1045494	CASP8	0.526316	0.157895	0.0170178	0.6	0.392857	0.709817	0.416667	0.266667	0.681225	0	0.125	1
rs6555178	CCDC127	0.526316	0.157895	0.0170178	0.6	0.428571	0.824624	0.666667	0.4	0.321958	1	0.416667	0.195778
rs6861223	CCDC127	0.526316	0.157895	0.0170178	0.8	0.392857	0.231444	0.583333	0.4	0.575606	1	0.416667	0.195778
exm948145	CEP295	0.526316	0.157895	0.0170178	0.6	0.285714	0.39075	0.416667	0.533333	0.829523	1	0.166667	0.0161016
exm948164	CEP295	0.526316	0.157895	0.0170178	0.6	0.285714	0.39075	0.416667	0.533333	0.829523	1	0.166667	0.0161016
rs17687461	PLA2G4B	0	0.210526	0.017161	0.2	0.107143	1	0	0.133333	0.565218	0	0.125	1
exm1611191	CCDC134	0.315789	0.684211	0.0183083	0.4	0.428571	1	0.583333	0.466667	0.829523	0.333333	0.791667	0.312869
JHU_6.32402777	HLA-DQA2	0.315789	0.684211	0.0183083	0.2	0.392857	0.748111	0.0833333	0.266667	0.471473	0.333333	0.333333	1
JHU_6.32405820	HLA-DQA2	0.315789	0.684211	0.0183083	0.2	0.392857	0.748111	0.0833333	0.266667	0.471473	0.333333	0.333333	1
rs9268614	HLA-DQA2	0.315789	0.684211	0.0183083	0.2	0.392857	0.748111	0.0833333	0.266667	0.471473	0.333333	0.333333	1
rs9268844	HLA-DQA2	0.315789	0.684211	0.0183083	0.2	0.392857	0.748111	0	0.333333	0.0859561	0.333333	0.333333	1
exm-rs2239804	HLA-DQA2	0.815789	0.473684	0.0185565	0.6	0.607143	1	0.583333	0.8	0.423098	0.333333	0.833333	0.219644
JHU_6.32409304	HLA-DQA2	0.815789	0.473684	0.0185565	0.6	0.607143	1	0.583333	0.8	0.423098	0.333333	0.833333	0.219644
JHU_6.32409786	HLA-DQA2	0.815789	0.473684	0.0185565	0.6	0.607143	1	0.583333	0.8	0.423098	0.333333	0.833333	0.219644
rs6911419	HLA-DQA2	0.815789	0.473684	0.0185565	0.6	0.607143	1	0.583333	0.8	0.423098	0.333333	0.833333	0.219644
rs6931646	HLA-DQA2	0.815789	0.473684	0.0185565	0.6	0.607143	1	0.583333	0.8	0.423098	0.333333	0.833333	0.219644
rs9268658	HLA-DQA2	0.815789	0.473684	0.0185565	0.6	0.607143	1	0.583333	0.8	0.423098	0.333333	0.833333	0.219644
exm-rs1009806	HTR6	0.184211	0.526316	0.0185565	0.2	0.464286	0.541698	0.5	0.333333	0.630022	0.333333	0.625	0.729196
rs1009806	HTR6	0.184211	0.526316	0.0185565	0.2	0.464286	0.541698	0.5	0.333333	0.630022	0.333333	0.625	0.729196
rs7806458	TMEM176B	0.184211	0.526316	0.0185565	0.2	0.285714	1	0.5	0.4	0.896643	0	0.333333	0.601994
rs61630556	TTLL2	0.815789	0.473684	0.0185565	0.8	0.678571	0.987229	0.666667	0.866667	0.437558	1	0.416667	0.195778
rs9394268	ADTRP	0.421053	0.789474	0.0187469	0.6	0.5	1	0.25	0.666667	0.0774679	0.666667	0.416667	0.837263
rs7076488	AKR1C3	0.421053	0.789474	0.0187469	0.4	0.25	0.881826	0.333333	0.466667	0.759198	1	0.708333	0.697896
exm750130	FAM221B	0.578947	0.210526	0.0187469	0.4	0.321429	1	0.333333	0.333333	1	0	0.375	0.516003
JHU_12.56944917	RBMS2	0.578947	0.210526	0.0187469	0.6	0.571429	1	0.75	0.533333	0.448773	0.666667	0.625	1
rs1256286	FCGR2C	0.368421	0.736842	0.0191897	0.6	0.535714	1	0.583333	0.6	1	0.333333	0.583333	0.837263
exm1488520	HSD17B14	0.631579	0.263158	0.0191897	1	0.571429	0.183387	0.333333	0.466667	0.759198	0.333333	0.708333	0.516003
JHU_22.40793074	MCHR1	0.0789474	0.368421	0.0193168	0	0.178571	0.727257	0.0833333	0.2	0.762012	0	0.25	0.806073
rs75748221	MCHR1	0.0789474	0.368421	0.0193168	0	0.25	0.505553	0.166667	0.2	1	0	0.291667	0.697896
rs2142695	MEI1	0.0789474	0.368421	0.0193168	0	0.214286	0.606585	0.0833333	0.2	0.762012	0	0.291667	0.697896
rs4822099	MEI1	0.0789474	0.368421	0.0193168	0	0.214286	0.606585	0.0833333	0.2	0.762012	0	0.291667	0.697896
JHU_7.55203296	PSPH	0.0789474	0.368421	0.0193168	0	0.0714286	1	0.0833333	0.0666667	1	0	0.125	1
rs638971	ZNF787	0.0789474	0.368421	0.0193168	0	0.178571	0.727257	0.166667	0.133333	1	0	0.208333	0.93021
JHU_19.54922043	LAIR2	0.0263158	0.263158	0.0220863	0.2	0.0714286	0.938811	0.0833333	0.133333	1	0	0.0833333	1
JHU_22.40611080	MCHR1	0.0263158	0.263158	0.0220863	0	0.178571	0.727257	0.166667	0.133333	1	0	0.166667	1
rs6713635	HECW2	0.552632	0.894737	0.0223235	0.2	0.535714	0.369261	0.416667	0.6	0.575606	0	0.708333	0.0781951
rs4714089	MDGA1	0.552632	0.894737	0.0223235	0.4	0.642857	0.598249	0.583333	0.733333	0.681225	0.666667	0.708333	1
exm221502	POLR1B	0.552632	0.894737	0.0223235	0.6	0.464286	0.941333	0.666667	0.666667	1	0.666667	0.625	1
rs1545133	POLR1B	0.552632	0.894737	0.0223235	0.6	0.464286	0.941333	0.666667	0.666667	1	0.666667	0.625	1
exm-rs10058728	ARHGEF37	0.236842	0.578947	0.0240169	0.2	0.0714286	0.938811	0.75	0.466667	0.27362	0.333333	0.416667	1
rs10058728	ARHGEF37	0.236842	0.578947	0.0240169	0.2	0.0714286	0.938811	0.75	0.466667	0.27362	0.333333	0.416667	1
rs2499845	FCGR3A	0.236842	0.578947	0.0240169	0	0.392857	0.229533	0.166667	0.4	0.370627	0	0.541667	0.247069
rs1123665	SMIM38	0.763158	0.421053	0.0240169	1	0.392857	0.0437473	0.583333	0.6	1	0.666667	0.583333	1
rs4788213	YPEL3	0.763158	0.421053	0.0240169	0.6	0.642857	1	1	0.666667	0.0859561	1	0.625	0.516003
JHU_12.9632725	KLRB1	0.710526	1	0.024158	0.8	0.642857	0.863711	0.833333	0.733333	0.876613	1	0.666667	0.601994
rs1453562	TSGA10	0.710526	1	0.024158	0.8	0.75	1	0.916667	0.6	0.154484	0.666667	0.625	1
exm118550	ATF6	0.157895	0.473684	0.0255311	0	0.285714	0.419803	0.166667	0.266667	0.876613	0	0.416667	0.438368
JHU_1.161760851	ATF6	0.157895	0.473684	0.0255311	0	0.285714	0.419803	0.166667	0.266667	0.876613	0	0.416667	0.438368
JHU_1.161933895	ATF6	0.157895	0.473684	0.0255311	0	0.285714	0.419803	0.0833333	0.266667	0.471473	0	0.416667	0.438368
rs12040523	ATF6	0.157895	0.473684	0.0255311	0	0.285714	0.419803	0.166667	0.266667	0.876613	0	0.416667	0.438368
JHU_22.41408693	CCDC134	0.842105	0.526316	0.0255311	0.8	0.678571	0.987229	0.583333	0.733333	0.681225	1	0.583333	0.438368
14:50784919-C-A	DMAC2L	0.631579	0.947368	0.0255311	0.8	0.642857	0.863711	0.833333	0.533333	0.217809	1	0.75	0.806073
JHU_5.55934937	MAP3K1	0.631579	0.947368	0.0255311	0.4	0.821429	0.144554	0.833333	0.6	0.370627	0.333333	0.5	1
exm-rs12484776	MCHR1	0.157895	0.473684	0.0255311	0.4	0.428571	1	0.5	0.4	0.896643	0.333333	0.5	1
rs12484776	MCHR1	0.157895	0.473684	0.0255311	0.4	0.428571	1	0.5	0.4	0.896643	0.333333	0.5	1
rs7523079	MICOS10-NBL1	0.631579	0.947368	0.0255311	0.8	0.642857	0.863711	0.5	0.666667	0.630022	1	0.791667	0.93021
rs7212318	CCDC92B	0.710526	0.368421	0.0281337	0.8	0.678571	0.987229	0.5	0.866667	0.099099	0.333333	0.458333	1
rs4972566	CHN1	0.710526	0.368421	0.0281337	1	0.75	0.505553	0.75	0.466667	0.27362	1	0.333333	0.111273
rs1253105	L3HYPDH	0.710526	0.368421	0.0281337	0.6	0.678571	1	0.75	0.533333	0.448773	0.333333	0.791667	0.312869
rs10205561	PPIL3	0.710526	0.368421	0.0281337	0.8	0.642857	0.863711	0.833333	0.4	0.0597011	1	0.458333	0.247069
rs4381763	PPIL3	0.710526	0.368421	0.0281337	0.8	0.642857	0.863711	0.833333	0.4	0.0597011	1	0.458333	0.247069
11:93461401-G-A	CEP295	0.552632	0.210526	0.0299631	0.6	0.285714	0.39075	0.416667	0.6	0.575606	1	0.208333	0.0307229
rs2071710	SSTR3	0.552632	0.210526	0.0299631	0.8	0.357143	0.175592	0.5	0.533333	1	0	0.5	0.30443
rs360044	SWAP70	0.552632	0.210526	0.0299631	0.6	0.392857	0.709817	0.666667	0.466667	0.516003	0.333333	0.416667	1
rs4944943	XRRA1	0.447368	0.789474	0.0299631	0.8	0.464286	0.369261	0.333333	0.8	0.0395751	0.666667	0.666667	1
JHU_1.161827604	ATF6	0.342105	0.684211	0.0305809	0.4	0.428571	1	0.416667	0.4	1	0.333333	0.5	1
rs10918103	ATF6	0.342105	0.684211	0.0305809	0.4	0.428571	1	0.416667	0.4	1	0.333333	0.5	1
rs4657115	ATF6	0.342105	0.684211	0.0305809	0.4	0.428571	1	0.416667	0.4	1	0.333333	0.5	1
rs6869386	CCDC127	0.657895	0.315789	0.0305809	0.8	0.607143	0.748111	0.5	0.6	0.896643	1	0.458333	0.247069
rs765205	CPA5	0.657895	0.315789	0.0305809	0.6	0.428571	0.824624	0.583333	0.6	1	0.666667	0.583333	1
JHU_8.120656831	ENPP2	0.657895	0.315789	0.0305809	1	0.607143	0.229533	0.5	0.6	0.896643	0.666667	0.5	1
rs11778453	FAM167A	0.342105	0.684211	0.0305809	0.6	0.571429	1	0.333333	0.733333	0.0912674	0.666667	0.666667	1
rs2409745	FAM167A	0.342105	0.684211	0.0305809	0.4	0.571429	0.824624	0.666667	0.466667	0.516003	1	0.625	0.516003
rs6421653	IGHMBP2	0.657895	0.315789	0.0305809	0.8	0.428571	0.296	0.666667	0.4	0.321958	0.333333	0.583333	0.837263
exm944469	NARS2	0.342105	0.684211	0.0305809	0.4	0.464286	1	0.416667	0.466667	1	0	0.541667	0.247069
rs6770645	RPL14	0.657895	0.315789	0.0305809	0.2	0.571429	0.296	0.333333	0.4	1	0	0.75	0.0513483
JHU_14.105971700	TMEM121	0.657895	0.315789	0.0305809	0.6	0.535714	1	0.666667	0.333333	0.181895	1	0.333333	0.111273
rs10853894	AC004076.7	0.394737	0.736842	0.0312026	0.8	0.571429	0.640714	0.5	0.6	0.896643	0.666667	0.75	1
exm535823	HLA-DQA2	0.394737	0.736842	0.0312026	0.6	0.5	1	0.25	0.466667	0.448773	0.333333	0.458333	1
rs28366298	HLA-DQA2	0.394737	0.736842	0.0312026	0.6	0.5	1	0.25	0.466667	0.448773	0.333333	0.458333	1
ilmnseq_rs201863832_ilmnrev	HLA-DQA2	0.394737	0.736842	0.0312026	0.6	0.5	1	0.25	0.466667	0.448773	0.333333	0.458333	1
ilmnseq_rs75928817_ilmnrev_deg3a2b0	HLA-DQA2	0.394737	0.736842	0.0312026	0.6	0.5	1	0.25	0.4	0.681225	0.333333	0.458333	1
ilmnseq_rs75928817_ilmnrev_F2BT_deg3a2b2	HLA-DQA2	0.394737	0.736842	0.0312026	0.6	0.5	1	0.25	0.466667	0.448773	0.333333	0.458333	1
exm959602	JAML	0.605263	0.263158	0.0312026	0.2	0.642857	0.175592	0.75	0.866667	0.781814	0.333333	0.416667	1
rs2298831	JAML	0.605263	0.263158	0.0312026	0.2	0.642857	0.175592	0.75	0.866667	0.781814	0.333333	0.416667	1
rs9457309	TTLL2	0.605263	0.263158	0.0312026	0.4	0.178571	0.601792	0.333333	0.6	0.321958	0.666667	0.125	0.136519
rs10488154	VWDE	0.394737	0.736842	0.0312026	0.4	0.392857	1	0.583333	0.333333	0.363178	0	0.625	0.150499
11:47348702-T-C	ACP2	0.868421	0.578947	0.0339599	1	0.678571	0.346459	0.666667	0.666667	1	1	0.791667	0.93021
rs2255042	ADAL	0.868421	0.578947	0.0339599	0.6	0.607143	1	0.833333	0.6	0.370627	0.666667	0.875	0.923706
exm2270065	ADAMTS6	0.868421	0.578947	0.0339599	0.8	0.571429	0.640714	0.833333	0.666667	0.589135	1	0.916667	1
rs149514	ADAMTS6	0.868421	0.578947	0.0339599	0.8	0.714286	1	0.833333	0.733333	0.876613	1	0.833333	1
rs1344223	AFAP1	0.868421	0.578947	0.0339599	0.8	0.607143	0.748111	0.666667	0.666667	1	1	0.625	0.516003
15:65135325-T-C	ANKDD1A	0.131579	0.421053	0.0339599	0.2	0.214286	1	0.416667	0.266667	0.681225	0.333333	0.458333	1
rs11888365	FAM136A	0.131579	0.421053	0.0339599	0.2	0.285714	1	0.416667	0.266667	0.681225	0.333333	0.208333	1
rs4955526	ANAPC13	0.789474	0.473684	0.0343749	0.4	0.607143	0.709817	0.583333	0.666667	0.964461	0.666667	0.416667	0.837263
JHU_6.38843278	DNAH8	0.578947	0.894737	0.0343749	0.8	0.75	1	0.666667	0.533333	0.759198	0.333333	0.583333	0.837263
JHU_6.38845548	DNAH8	0.578947	0.894737	0.0343749	0.8	0.75	1	0.666667	0.533333	0.759198	0.333333	0.625	0.729196
JHU_3.45080569	EXOSC7	0.789474	0.473684	0.0343749	0.4	0.714286	0.39075	0.666667	0.8	0.731077	0.666667	0.833333	1
rs939310	EXOSC7	0.789474	0.473684	0.0343749	0.4	0.75	0.298141	0.833333	0.866667	1	0.666667	0.833333	1
rs4557666	FAM167A	0.578947	0.894737	0.0343749	1	0.75	0.505553	0.75	0.733333	1	0.666667	0.875	0.923706
rs12467164	FARSB	0.421053	0.105263	0.0343749	0	0.214286	0.606585	0.416667	0.333333	0.964461	0.333333	0.333333	1
1:110282972-GT	GSTM3	0.210526	0.526316	0.0343749	0.4	0.464286	1	0.416667	0.6	0.575606	0.333333	0.458333	1
rs10735234	GSTM3	0.210526	0.526316	0.0343749	0.4	0.464286	1	0.416667	0.6	0.575606	0.333333	0.458333	1
rs760067	KRT1	0.578947	0.894737	0.0343749	0.6	0.75	0.881826	0.333333	0.533333	0.516003	1	0.666667	0.601994
rs10494388	RGS5	0.210526	0.526316	0.0343749	0.4	0.25	0.881826	0.166667	0.533333	0.118882	0	0.416667	0.438368
rs1825629	SAMD12	0.210526	0.526316	0.0343749	0.2	0.25	1	0.25	0.266667	1	0	0.166667	1
JHU_16.30038646	TBX6	0.789474	0.473684	0.0343749	0.6	0.678571	1	1	0.733333	0.163601	1	0.666667	0.601994
rs4787491	TBX6	0.789474	0.473684	0.0343749	0.8	0.785714	1	0.916667	0.8	0.762012	1	0.708333	0.697896
rs11692699	TSGA10	0.736842	1	0.0363392	0.6	0.714286	1	0.75	0.6	0.681225	0.333333	0.625	0.729196
rs11695379	TSGA10	0.736842	1	0.0363392	0.6	0.714286	1	0.833333	0.6	0.370627	0.333333	0.625	0.729196
rs2857891	ZNF215	0.263158	0	0.0363392	0.4	0.178571	0.601792	0.333333	0.133333	0.437558	0	0.166667	1
ilmnseq_rs2595500_ilmnrev	ZNF215	0.263158	0	0.0363392	0.4	0.178571	0.601792	0.333333	0.133333	0.437558	0	0.166667	1
JHU_6.32442702	HLA-DQA2	0.342105	0.0526316	0.0387309	0	0.107143	1	0.25	0.266667	1	0	0.0833333	1
JHU_3.68114916	TAFA1	0.657895	0.947368	0.0387309	0.4	0.642857	0.598249	0.416667	0.6	0.575606	1	0.5	0.30443
22:37588566-G-T	C1QTNF6	0.736842	0.421053	0.0414811	0.8	0.678571	0.987229	0.666667	0.6	1	0.333333	0.583333	0.837263
rs9915382	CAMKK1	0.263158	0.578947	0.0414811	0.8	0.392857	0.231444	0.5	0.466667	1	0.333333	0.416667	1
rs1356495	CR1	0.473684	0.157895	0.0414811	0.2	0.285714	1	0.416667	0.466667	1	0.666667	0.333333	0.621905
rs7832599	DNAAF11	0.736842	0.421053	0.0414811	0.6	0.571429	1	0.666667	0.6	1	1	0.375	0.150499
rs8013403	EFCAB11	0.736842	0.421053	0.0414811	0.6	0.535714	1	0.75	0.466667	0.27362	0.666667	0.541667	1
1:169532159-C-T	F5	0.263158	0.578947	0.0414811	0.4	0.571429	0.824624	0.5	0.4	0.896643	0	0.583333	0.195778
1:169532633-T-C	F5	0.263158	0.578947	0.0414811	0.4	0.571429	0.824624	0.5	0.4	0.896643	0	0.583333	0.195778
1:169533094-CTCTT-C	F5	0.263158	0.578947	0.0414811	0.4	0.571429	0.824624	0.5	0.4	0.896643	0	0.583333	0.195778
1:169533224-A-G	F5	0.263158	0.578947	0.0414811	0.4	0.571429	0.824624	0.5	0.4	0.896643	0	0.583333	0.195778
1:169533402-A-C	F5	0.263158	0.578947	0.0414811	0.4	0.571429	0.824624	0.5	0.4	0.896643	0	0.583333	0.195778
1:169533845-G-T	F5	0.263158	0.578947	0.0414811	0.4	0.571429	0.824624	0.5	0.4	0.896643	0	0.583333	0.195778
1:169534514-G-A	F5	0.263158	0.578947	0.0414811	0.4	0.571429	0.824624	0.5	0.4	0.896643	0	0.583333	0.195778
1:169534888-A-G	F5	0.263158	0.578947	0.0414811	0.4	0.571429	0.824624	0.5	0.4	0.896643	0	0.583333	0.195778
1:169535196-T-G	F5	0.263158	0.578947	0.0414811	0.4	0.571429	0.824624	0.5	0.4	0.896643	0	0.583333	0.195778
1:169535633-A-C	F5	0.263158	0.578947	0.0414811	0.4	0.571429	0.824624	0.5	0.4	0.896643	0	0.583333	0.195778
1:169535752-T-G	F5	0.263158	0.578947	0.0414811	0.4	0.571429	0.824624	0.5	0.4	0.896643	0	0.583333	0.195778
1:169535769-G-A	F5	0.263158	0.578947	0.0414811	0.4	0.571429	0.824624	0.5	0.4	0.896643	0	0.583333	0.195778
1:169535851-GA-G	F5	0.263158	0.578947	0.0414811	0.4	0.571429	0.824624	0.5	0.4	0.896643	0	0.583333	0.195778
1:169536240-C-A	F5	0.263158	0.578947	0.0414811	0.4	0.571429	0.824624	0.5	0.4	0.896643	0	0.583333	0.195778
1:169536338-G-A	F5	0.263158	0.578947	0.0414811	0.4	0.571429	0.824624	0.5	0.4	0.896643	0	0.583333	0.195778
1:169537767-CT-C	F5	0.263158	0.578947	0.0414811	0.4	0.571429	0.824624	0.5	0.4	0.896643	0	0.583333	0.195778
1:169538247-C-T	F5	0.263158	0.578947	0.0414811	0.4	0.642857	0.598249	0.5	0.4	0.896643	0	0.583333	0.195778
1:169538842-C-T	F5	0.263158	0.578947	0.0414811	0.4	0.571429	0.824624	0.5	0.4	0.896643	0	0.583333	0.195778
1:169539283-G-A	F5	0.263158	0.578947	0.0414811	0.4	0.571429	0.824624	0.5	0.4	0.896643	0	0.583333	0.195778
1:169539923-C-T	F5	0.263158	0.578947	0.0414811	0.4	0.571429	0.824624	0.5	0.4	0.896643	0	0.583333	0.195778
1:169540276-T-TAGG	F5	0.263158	0.578947	0.0414811	0.4	0.571429	0.824624	0.5	0.4	0.896643	0	0.583333	0.195778
1:169540292-TTAAA-T	F5	0.263158	0.578947	0.0414811	0.4	0.571429	0.824624	0.5	0.4	0.896643	0	0.583333	0.195778
1:169540896-A-C	F5	0.263158	0.578947	0.0414811	0.4	0.571429	0.824624	0.5	0.4	0.896643	0	0.583333	0.195778
1:169543131-G-A	F5	0.263158	0.578947	0.0414811	0.4	0.571429	0.824624	0.5	0.4	0.896643	0	0.583333	0.195778
1:169545128-G-T	F5	0.263158	0.578947	0.0414811	0.4	0.571429	0.824624	0.5	0.4	0.896643	0	0.583333	0.195778
rs12406092	F5	0.263158	0.578947	0.0414811	0.4	0.571429	0.824624	0.5	0.4	0.896643	0	0.583333	0.195778
rs1894702	F5	0.263158	0.578947	0.0414811	0.4	0.571429	0.824624	0.5	0.4	0.896643	0	0.583333	0.195778
seq_rs12406092	F5	0.263158	0.578947	0.0414811	0.4	0.571429	0.824624	0.5	0.4	0.896643	0	0.583333	0.195778
exm2261534	FRMD4B	0.263158	0.578947	0.0414811	0.4	0.357143	1	0.5	0.533333	1	0	0.625	0.150499
rs2043967	FUT10	0.736842	0.421053	0.0414811	1	0.75	0.505553	0.666667	0.4	0.321958	0.666667	0.458333	0.945716
rs7638591	GPR160	0.263158	0.578947	0.0414811	0.6	0.392857	0.709817	0.5	0.6	0.896643	0.666667	0.708333	1
rs79695855	HECW2	0.473684	0.157895	0.0414811	0.6	0.464286	0.941333	0.75	0.466667	0.27362	0.666667	0.375	0.729196
JHU_6.32385452	HLA-DQA2	0.526316	0.842105	0.0414811	0.4	0.5	1	0.5	0.4	0.896643	0.333333	0.666667	0.621905
JHU_6.32385749	HLA-DQA2	0.526316	0.842105	0.0414811	0.4	0.5	1	0.5	0.4	0.896643	0.333333	0.666667	0.621905
JHU_6.32386963	HLA-DQA2	0.526316	0.842105	0.0414811	0.4	0.5	1	0.5	0.4	0.896643	0.333333	0.666667	0.621905
JHU_6.32553848	HLA-DQA2	0.263158	0.578947	0.0414811	0.4	0.392857	1	0.0833333	0.4	0.154484	0.333333	0.375	1
rs9268542	HLA-DQA2	0.526316	0.842105	0.0414811	0.4	0.5	1	0.5	0.4	0.896643	0.333333	0.666667	0.621905
rs9268556	HLA-DQA2	0.526316	0.842105	0.0414811	0.4	0.5	1	0.5	0.4	0.896643	0.333333	0.666667	0.621905
ilmnseq_rs9268542_ilmnrev	HLA-DQA2	0.526316	0.842105	0.0414811	0.4	0.5	1	0.5	0.4	0.896643	0.333333	0.666667	0.621905
rs610308	HSD17B14	0.736842	0.421053	0.0414811	1	0.571429	0.183387	0.416667	0.6	0.575606	0.333333	0.666667	0.621905
rs6736105	PLEKHH2	0.736842	0.421053	0.0414811	1	0.607143	0.229533	0.75	0.666667	0.962417	1	0.708333	0.697896
13:50135308-T-C	RCBTB1	0.736842	0.421053	0.0414811	0.6	0.357143	0.598249	0.75	0.4	0.153021	0.666667	0.375	0.729196
JHU_13.50126096	RCBTB1	0.736842	0.421053	0.0414811	0.6	0.357143	0.598249	0.75	0.466667	0.27362	0.666667	0.375	0.729196
JHU_13.50137796	RCBTB1	0.736842	0.421053	0.0414811	0.6	0.357143	0.598249	0.75	0.4	0.153021	0.666667	0.375	0.729196
rs9562900	RCBTB1	0.736842	0.421053	0.0414811	0.6	0.357143	0.598249	0.75	0.4	0.153021	0.666667	0.375	0.729196
exm1461079	ZFP30	0.526316	0.842105	0.0414811	0.4	0.785714	0.215424	0.75	0.666667	0.962417	0.666667	0.5	1
JHU_17.49540493	HOXB3	0.105263	0.368421	0.0436663	0	0.0357143	1	0.25	0.2	1	0	0.291667	0.697896
22:41257834-T-TA	MCHR1	0.105263	0.368421	0.0436663	0	0.25	0.505553	0.166667	0.2	1	0	0.25	0.806073
JHU_22.40806939	MCHR1	0.105263	0.368421	0.0436663	0	0.285714	0.419803	0.25	0.266667	1	0.333333	0.458333	1
rs132572	MCHR1	0.105263	0.368421	0.0436663	0	0.178571	0.727257	0.0833333	0.2	0.762012	0	0.25	0.806073
rs17001868	MCHR1	0.105263	0.368421	0.0436663	0	0.25	0.505553	0.25	0.266667	1	0	0.458333	0.368064
rs3013446	PTPN14	0.105263	0.368421	0.0436663	0	0.214286	0.606585	0.0833333	0.133333	1	0	0.375	0.516003
rs2072825	ALDH8A1	0.526316	0.210526	0.0463913	0.6	0.428571	0.824624	0.583333	0.666667	0.964461	0.666667	0.666667	1
rs7733945	ANKRD55	0.473684	0.789474	0.0463913	0.8	0.571429	0.640714	0.666667	0.533333	0.759198	1	0.75	0.806073
JHU_11.93452386	CEP295	0.526316	0.210526	0.0463913	0.6	0.285714	0.39075	0.416667	0.6	0.575606	1	0.208333	0.0307229
JHU_11.66172257	CTSW	0.473684	0.789474	0.0463913	0.4	0.571429	0.824624	0.583333	0.8	0.423098	1	0.791667	0.93021
JHU_1.53559309	DIO1	0.526316	0.210526	0.0463913	0.4	0.428571	1	0.333333	0.6	0.321958	0	0.333333	0.601994
rs11782375	FAM167A	0.315789	0.631579	0.0463913	0.4	0.321429	1	0.25	0.4	0.681225	0.333333	0.458333	1
8:33371150-A-G	FUT10	0.473684	0.789474	0.0463913	0.8	0.607143	0.748111	0.416667	0.666667	0.363178	1	0.625	0.516003
JHU_2.109239673	GCC2	0.684211	0.368421	0.0463913	0.6	0.642857	1	0.583333	0.466667	0.829523	0.333333	0.458333	1
JHU_2.109239674	GCC2	0.684211	0.368421	0.0463913	0.6	0.642857	1	0.583333	0.466667	0.829523	0.333333	0.458333	1
kgp11300878	GCC2	0.684211	0.368421	0.0463913	0.6	0.642857	1	0.583333	0.466667	0.829523	0.333333	0.458333	1
rs2577613	GCC2	0.684211	0.368421	0.0463913	0.6	0.678571	1	0.583333	0.533333	1	0.666667	0.5	1
rs2718740	GCC2	0.684211	0.368421	0.0463913	0.6	0.642857	1	0.583333	0.466667	0.829523	0.333333	0.458333	1
rs7570606	HECW2	0.684211	0.368421	0.0463913	0.4	0.607143	0.709817	0.5	0.333333	0.630022	1	0.5	0.30443
rs1320978	MICOS10-NBL1	0.315789	0.631579	0.0463913	0.2	0.285714	1	0.166667	0.2	1	0.333333	0.458333	1
rs28362981	MRPL53	0.684211	0.368421	0.0463913	0.8	0.535714	0.541698	0.666667	0.533333	0.759198	0.666667	0.375	0.729196
JHU_10.70831244	PRF1	0.315789	0.631579	0.0463913	0.2	0.571429	0.296	0.416667	0.8	0.0992305	1	0.583333	0.438368
rs9568280	RCBTB1	0.684211	0.368421	0.0463913	0.4	0.464286	1	0.75	0.466667	0.27362	0.666667	0.416667	0.837263
rs6907980	RNF144B	0.315789	0.631579	0.0463913	0.4	0.392857	1	0.333333	0.466667	0.759198	1	0.541667	0.368064
rs7624131	RPL14	0.684211	0.368421	0.0463913	0.6	0.392857	0.709817	0.25	0.533333	0.27362	0.666667	0.708333	1
rs4591146	SPIRE2	0.526316	0.210526	0.0463913	0.6	0.321429	0.491366	0.75	0.266667	0.0348522	0	0.291667	0.697896
15:65143703-A-G	ANKDD1A	0.184211	0.473684	0.0476887	0.2	0.178571	1	0.416667	0.2	0.423098	0.666667	0.416667	0.837263
rs12896116	CRIP2	0.815789	0.526316	0.0476887	1	0.785714	0.606585	0.416667	0.733333	0.204111	1	0.75	0.806073
JHU_3.69247361	FRMD4B	0.815789	0.526316	0.0476887	0.6	0.535714	1	0.666667	0.533333	0.759198	1	0.5	0.30443
rs9875511	FRMD4B	0.815789	0.526316	0.0476887	0.6	0.535714	1	0.666667	0.533333	0.759198	1	0.5	0.30443
rs4583163	MAP3K9	0.184211	0.473684	0.0476887	0.2	0.178571	1	0.166667	0.4	0.370627	0.333333	0.5	1
rs9622418	RBFOX2	0.184211	0.473684	0.0476887	0.6	0.25	0.298141	0.333333	0.266667	1	0	0.541667	0.247069
rs4762651	AMDHD1	0.368421	0.684211	0.0488888	0.2	0.392857	0.748111	0.416667	0.6	0.575606	0.666667	0.416667	0.837263
rs879253	ANKH	0.421053	0.736842	0.0488888	0.6	0.607143	1	0.666667	0.666667	1	1	0.5	0.30443
1:161849180-G-A	ATF6	0.368421	0.684211	0.0488888	0.4	0.428571	1	0.416667	0.4	1	0.333333	0.5	1
rs28409618	CCDC127	0.578947	0.263158	0.0488888	0.4	0.464286	1	0.5	0.6	0.896643	0.333333	0.375	1
rs8071082	CDRT4	0.631579	0.315789	0.0488888	0.6	0.642857	1	0.416667	0.4	1	1	0.541667	0.368064
rs10518250	CYP4F12	0.631579	0.315789	0.0488888	0.4	0.642857	0.598249	0.75	0.4	0.153021	0.333333	0.5	1
kgp16211867	EXOSC6	0.578947	0.263158	0.0488888	0.6	0.464286	0.941333	0.333333	0.333333	1	0.333333	0.208333	1
rs16970121	EXOSC6	0.578947	0.263158	0.0488888	0.6	0.464286	0.941333	0.333333	0.333333	1	0.333333	0.208333	1
rs10110123	FAM167A	0.421053	0.736842	0.0488888	0.4	0.535714	0.941333	0.333333	0.466667	0.759198	0.666667	0.708333	1
rs2331964	FBXO40	0.578947	0.263158	0.0488888	0.8	0.714286	1	0.583333	0.6	1	0	0.666667	0.111273
rs9506474	GJA3	0.368421	0.684211	0.0488888	0.2	0.607143	0.231444	0.25	0.6	0.153021	0.666667	0.625	1
JHU_17.3307363	OR3A2	0.631579	0.315789	0.0488888	0.6	0.571429	1	0.75	0.666667	0.962417	1	0.583333	0.438368
rs8063132	PRKCB	0.578947	0.263158	0.0488888	0.2	0.25	1	0.5	0.466667	1	0.666667	0.583333	1
rs67291917	PTGIR	0.578947	0.263158	0.0488888	0.4	0.535714	0.941333	0.666667	0.533333	0.759198	0.666667	0.333333	0.621905
JHU_15.65036028	RBPMS2	0.578947	0.263158	0.0488888	0.4	0.428571	1	0.5	0.4	0.896643	0.666667	0.25	0.41247
rs7495961	RBPMS2	0.578947	0.263158	0.0488888	0.4	0.428571	1	0.5	0.4	0.896643	0.666667	0.25	0.41247
rs1551306	SMIM38	0.631579	0.315789	0.0488888	0.8	0.357143	0.175592	0.416667	0.4	1	0.333333	0.541667	0.945716
JHU_19.37433519	ZNF568	0.421053	0.736842	0.0488888	0.6	0.714286	1	0.583333	0.666667	0.964461	0.333333	0.666667	0.621905

### Sheet: 155 eQTLs
Table E5b. List of 155 of the 285 eQTLs that were associated with gene expression
eQTL ID	Gene Name	β_eQTL	p value	q value
15:65135325-T-C	ANKDD1A	0.94	1.36e-18	< 1.76E-12
15:65143703-A-G	ANKDD1A	0.96	6.24e-20	< 1.76E-12
rs6555178	CCDC127	0.31	1.62e-19	< 1.76E-12
rs6861223	CCDC127	0.3	1.47e-17	< 1.76E-12
1:110282972-GT	GSTM3	-0.9	2.93e-19	< 1.76E-12
rs10735234	GSTM3	-0.9	2.93e-19	< 1.76E-12
rs760067	KRT1	2.51	6.29e-20	< 1.76E-12
exm535823	HLA-DQA2	2.42	1.67e-16	1.76e-12
ilmnseq_rs201863832_ilmnrev	HLA-DQA2	2.42	1.67e-16	1.76e-12
ilmnseq_rs75928817_ilmnrev_F2BT_deg3a2b2	HLA-DQA2	2.42	1.67e-16	1.76e-12
rs28366298	HLA-DQA2	2.42	1.67e-16	1.76e-12
ilmnseq_rs75928817_ilmnrev_deg3a2b0	HLA-DQA2	2.4	4.67e-16	3.52e-12
exm2270841	FUT10	-0.57	2.15e-15	1.75e-11
rs3847850	KRT72	1.07	6.09e-15	4.8e-11
rs6869386	CCDC127	0.28	7.89e-15	6.2e-11
rs2304748	FUT10	-0.56	1e-14	7.85e-11
rs9312960	CCDC127	0.28	6.87e-14	5.35e-10
rs1541822	CCDC127	0.26	1.56e-12	1.2e-08
rs11692699	TSGA10	0.35	1.67e-12	1.29e-08
rs11695379	TSGA10	0.34	6.33e-12	4.83e-08
rs10073501	CCDC127	0.24	2.8e-11	2.11e-07
rs10494388	RGS5	-0.48	3.2e-11	2.4e-07
JHU_6.32553848	HLA-DQA2	2.09	6.03e-11	4.51e-07
rs10205561	PPIL3	-0.26	6.72e-11	5.02e-07
rs4381763	PPIL3	-0.26	6.72e-11	5.02e-07
exm2270065	ADAMTS6	-0.58	3.06e-10	2.25e-06
JHU_15.65036028	RBPMS2	1.34	4.22e-10	3.09e-06
rs7495961	RBPMS2	1.34	4.22e-10	3.09e-06
rs1453562	TSGA10	0.32	4.39e-10	3.21e-06
JHU_5.130184	CCDC127	0.23	6.84e-10	4.96e-06
exm439742	CCDC127	0.23	8.41e-10	6.09e-06
rs7638591	GPR160	0.42	8.85e-10	6.4e-06
rs8101879	PLA2G4C	1.01	9.17e-10	6.6e-06
exm439727	CCDC127	0.23	1.17e-09	8.43e-06
JHU_2.109239673	GCC2	-0.28	1.33e-09	9.55e-06
JHU_2.109239674	GCC2	-0.28	1.33e-09	9.55e-06
kgp11300878	GCC2	-0.28	1.33e-09	9.55e-06
rs2718740	GCC2	-0.28	1.33e-09	9.55e-06
exm221502	POLR1B	-0.22	2.34e-09	1.66e-05
rs1545133	POLR1B	-0.22	2.34e-09	1.66e-05
rs28409618	CCDC127	0.22	3.87e-09	2.72e-05
rs7076488	AKR1C3	0.36	3.95e-09	2.78e-05
rs1877840	CCDC127	-0.22	4.29e-09	3.01e-05
JHU_17.3307363	OR3A2	0.88	4.32e-09	3.03e-05
rs4944943	XRRA1	0.45	5.21e-09	3.64e-05
exm1516697	ZNF132	0.41	5.36e-09	3.74e-05
rs1051500	ZNF132	0.41	5.36e-09	3.74e-05
rs9268844	HLA-DQA2	1.89	5.81e-09	4.05e-05
exm1488520	HSD17B14	0.91	6.19e-09	4.31e-05
JHU_5.64841150	CENPK	-0.83	7.05e-09	4.9e-05
rs2961562	AKR1E2	0.39	8.18e-09	5.67e-05
JHU_8.120656831	ENPP2	0.32	8.65e-09	5.99e-05
JHU_6.32402777	HLA-DQA2	1.86	1.03e-08	7.09e-05
JHU_6.32405820	HLA-DQA2	1.86	1.03e-08	7.09e-05
rs9268614	HLA-DQA2	1.86	1.03e-08	7.09e-05
rs67291917	PTGIR	-0.8	1.08e-08	7.47e-05
rs6713635	HECW2	-0.92	1.23e-08	8.48e-05
rs7806458	TMEM176B	1.46	1.61e-08	0.00011
JHU_19.37433519	ZNF568	-0.21	1.67e-08	0.000114
JHU_5.55934937	MAP3K1	0.21	1.78e-08	0.000121
rs1045494	CASP8	0.23	2.06e-08	0.00014
rs11246262	TMEM80	-0.3	2.43e-08	0.000164
JHU_8.33366994	FUT10	0.39	2.7e-08	0.000182
rs59991677	SHC2	0.93	3.07e-08	0.000206
JHU_6.32442702	HLA-DQA2	-2.24	3.32e-08	0.000222
rs2577613	GCC2	-0.26	4.51e-08	0.000298
rs143866357	AKR1E2	0.37	5.14e-08	0.000338
rs2142695	MEI1	0.31	6.02e-08	0.000394
rs4822099	MEI1	0.31	6.02e-08	0.000394
rs4762651	AMDHD1	-0.3	6.42e-08	0.000419
rs610308	HSD17B14	0.87	6.64e-08	0.000433
exm959602	JAML	0.25	7.76e-08	0.000502
rs2298831	JAML	0.25	7.76e-08	0.000502
exm-rs2395163	HLA-DQA2	1.77	8.75e-08	0.000563
rs2395163	HLA-DQA2	1.77	8.75e-08	0.000563
rs10795205	AKR1E2	0.37	8.8e-08	0.000566
rs2072825	ALDH8A1	-0.35	8.83e-08	0.000567
JHU_22.42874563	NDUFA6	0.27	1.09e-07	0.000697
exm750130	FAM221B	-0.85	1.2e-07	0.000763
exm1488594	HSD17B14	0.85	1.44e-07	0.000907
8:33371150-A-G	FUT10	0.38	1.91e-07	0.001187
rs6470924	DNAAF11	0.68	1.99e-07	0.001239
rs11583089	ALDH9A1	-0.18	2.08e-07	0.001292
exm2261534	FRMD4B	0.4	2.5e-07	0.001538
rs360044	SWAP70	0.28	2.6e-07	0.001593
rs79695855	HECW2	0.82	3.68e-07	0.002217
ilmnseq_rs2595500_ilmnrev	ZNF215	-0.89	4.11e-07	0.002443
rs2857891	ZNF215	-0.89	4.11e-07	0.002443
rs10518250	CYP4F12	0.85	4.99e-07	0.002919
rs2657888	RBMS2	0.35	5.64e-07	0.003286
rs2657902	RBMS2	0.35	5.64e-07	0.003286
1:169532159-C-T	F5	-0.31	6.99e-07	0.004001
1:169532633-T-C	F5	-0.31	6.99e-07	0.004001
1:169533094-CTCTT-C	F5	-0.31	6.99e-07	0.004001
1:169533224-A-G	F5	-0.31	6.99e-07	0.004001
1:169533402-A-C	F5	-0.31	6.99e-07	0.004001
1:169533845-G-T	F5	-0.31	6.99e-07	0.004001
1:169534514-G-A	F5	-0.31	6.99e-07	0.004001
1:169534888-A-G	F5	-0.31	6.99e-07	0.004001
1:169535196-T-G	F5	-0.31	6.99e-07	0.004001
1:169535633-A-C	F5	-0.31	6.99e-07	0.004001
1:169535752-T-G	F5	-0.31	6.99e-07	0.004001
1:169535769-G-A	F5	-0.31	6.99e-07	0.004001
1:169535851-GA-G	F5	-0.31	6.99e-07	0.004001
1:169536240-C-A	F5	-0.31	6.99e-07	0.004001
1:169536338-G-A	F5	-0.31	6.99e-07	0.004001
1:169537767-CT-C	F5	-0.31	6.99e-07	0.004001
1:169538842-C-T	F5	-0.31	6.99e-07	0.004001
1:169539283-G-A	F5	-0.31	6.99e-07	0.004001
1:169539923-C-T	F5	-0.31	6.99e-07	0.004001
1:169540276-T-TAGG	F5	-0.31	6.99e-07	0.004001
1:169540292-TTAAA-T	F5	-0.31	6.99e-07	0.004001
1:169540896-A-C	F5	-0.31	6.99e-07	0.004001
1:169543131-G-A	F5	-0.31	6.99e-07	0.004001
1:169545128-G-T	F5	-0.31	6.99e-07	0.004001
rs12406092	F5	-0.31	6.99e-07	0.004001
rs1894702	F5	-0.31	6.99e-07	0.004001
seq_rs12406092	F5	-0.31	6.99e-07	0.004001
rs4532600	TNFRSF10A	-0.21	7.62e-07	0.004315
rs12896116	CRIP2	0.76	7.63e-07	0.004321
rs10488154	VWDE	-0.98	7.81e-07	0.004418
rs10110123	FAM167A	0.65	7.98e-07	0.004504
rs4583163	MAP3K9	-0.2	9.74e-07	0.005431
rs6898413	CCDC127	0.19	1.09e-06	0.006008
rs28084	CENPK	-0.73	1.13e-06	0.006212
rs1356495	CR1	-0.44	1.25e-06	0.006778
rs149514	ADAMTS6	-0.47	1.27e-06	0.006887
rs10758428	GRHPR	0.19	1.47e-06	0.007921
ilmnseq_rs9268542_ilmnrev	HLA-DQA2	1.52	1.81e-06	0.00959
JHU_6.32385452	HLA-DQA2	1.52	1.81e-06	0.00959
JHU_6.32385749	HLA-DQA2	1.52	1.81e-06	0.00959
JHU_6.32386963	HLA-DQA2	1.52	1.81e-06	0.00959
rs9268542	HLA-DQA2	1.52	1.81e-06	0.00959
rs9268556	HLA-DQA2	1.52	1.81e-06	0.00959
rs486816	EIF2AK4	-0.14	1.97e-06	0.010354
exm118550	ATF6	0.19	2.24e-06	0.011603
JHU_1.161760851	ATF6	0.19	2.24e-06	0.011603
rs12040523	ATF6	0.19	2.24e-06	0.011603
rs4557666	FAM167A	0.72	2.36e-06	0.012205
JHU_6.38843278	DNAH8	-0.41	2.61e-06	0.013328
1:169538247-C-T	F5	-0.3	2.99e-06	0.015129
rs9568280	RCBTB1	-0.13	3.01e-06	0.015232
rs4972566	CHN1	0.37	3.26e-06	0.016386
JHU_6.18338582	RNF144B	-0.29	5.01e-06	0.023965
JHU_3.69247361	FRMD4B	-0.37	5.42e-06	0.025562
rs9875511	FRMD4B	-0.37	5.42e-06	0.025562
rs8004018	GCH1	-0.16	5.5e-06	0.025881
JHU_6.38845548	DNAH8	-0.4	6.47e-06	0.029972
rs8013403	EFCAB11	-0.22	6.87e-06	0.031568
rs506932	GSTCD	-0.18	7e-06	0.032077
1:161849180-G-A	ATF6	0.16	8.77e-06	0.039235
rs7212318	CCDC92B	-0.56	8.92e-06	0.039776
rs2409745	FAM167A	0.59	9e-06	0.040134
JHU_10.70831244	PRF1	0.45	1.01e-05	0.044482
rs9506474	GJA3	-0.56	1.14e-05	0.049221
