## Supplemental Table 6 for "Genetic susceptibility to obesity-related asthma and its modulation by sequelae of obesity"

### Sheet: S6a-314 eQTLs
Table 6a. eQTLs overlapping between primary and validation cohorts
eQTL ID	Gene Name	Gene Description
rs6895641	ADAMTS6	ADAM metallopeptidase with thrombospondin type 1 motif 6 [Source:HGNC Symbol;Acc:HGNC:222]
rs27394	ADAMTS6	ADAM metallopeptidase with thrombospondin type 1 motif 6 [Source:HGNC Symbol;Acc:HGNC:222]
rs166329	ADAMTS6	ADAM metallopeptidase with thrombospondin type 1 motif 6 [Source:HGNC Symbol;Acc:HGNC:222]
rs149514	ADAMTS6	ADAM metallopeptidase with thrombospondin type 1 motif 6 [Source:HGNC Symbol;Acc:HGNC:222]
rs33394	ADAMTS6	ADAM metallopeptidase with thrombospondin type 1 motif 6 [Source:HGNC Symbol;Acc:HGNC:222]
rs27141	ADAMTS6	ADAM metallopeptidase with thrombospondin type 1 motif 6 [Source:HGNC Symbol;Acc:HGNC:222]
rs468308	ADAMTS6	ADAM metallopeptidase with thrombospondin type 1 motif 6 [Source:HGNC Symbol;Acc:HGNC:222]
rs11644043	ADCY7	adenylate cyclase 7 [Source:HGNC Symbol;Acc:HGNC:238]
rs11644386	ADCY7	adenylate cyclase 7 [Source:HGNC Symbol;Acc:HGNC:238]
rs2285761	AFAP1	actin filament associated protein 1 [Source:HGNC Symbol;Acc:HGNC:24017]
rs11732351	AFAP1	actin filament associated protein 1 [Source:HGNC Symbol;Acc:HGNC:24017]
rs56078222	AFAP1	actin filament associated protein 1 [Source:HGNC Symbol;Acc:HGNC:24017]
rs6941396	AHI1	Abelson helper integration site 1 [Source:HGNC Symbol;Acc:HGNC:21575]
rs13208505	AHI1	Abelson helper integration site 1 [Source:HGNC Symbol;Acc:HGNC:21575]
rs2961562	AKR1E2	aldo-keto reductase family 1 member E2 [Source:HGNC Symbol;Acc:HGNC:23437]
rs143866357	AKR1E2	aldo-keto reductase family 1 member E2 [Source:HGNC Symbol;Acc:HGNC:23437]
rs10795202	AKR1E2	aldo-keto reductase family 1 member E2 [Source:HGNC Symbol;Acc:HGNC:23437]
rs10795205	AKR1E2	aldo-keto reductase family 1 member E2 [Source:HGNC Symbol;Acc:HGNC:23437]
rs4460716	AKR1E2	aldo-keto reductase family 1 member E2 [Source:HGNC Symbol;Acc:HGNC:23437]
rs7427492	ANAPC13	anaphase promoting complex subunit 13 [Source:HGNC Symbol;Acc:HGNC:24540]
rs55945924	ANKDD1A	ankyrin repeat and death domain containing 1A [Source:HGNC Symbol;Acc:HGNC:28002]
rs1856142	ARL14EP	ADP ribosylation factor like GTPase 14 effector protein [Source:HGNC Symbol;Acc:HGNC:26798]
rs4083926	ARL14EP	ADP ribosylation factor like GTPase 14 effector protein [Source:HGNC Symbol;Acc:HGNC:26798]
rs601681	ARL14EP	ADP ribosylation factor like GTPase 14 effector protein [Source:HGNC Symbol;Acc:HGNC:26798]
rs553951	ARL14EP	ADP ribosylation factor like GTPase 14 effector protein [Source:HGNC Symbol;Acc:HGNC:26798]
rs2345467	ATP8A1	ATPase phospholipid transporting 8A1 [Source:HGNC Symbol;Acc:HGNC:13531]
rs2612467	ATP8A1	ATPase phospholipid transporting 8A1 [Source:HGNC Symbol;Acc:HGNC:13531]
rs2612468	ATP8A1	ATPase phospholipid transporting 8A1 [Source:HGNC Symbol;Acc:HGNC:13531]
rs6447133	BEND4	BEN domain containing 4 [Source:HGNC Symbol;Acc:HGNC:23815]
rs4643314	BRD7	bromodomain containing 7 [Source:HGNC Symbol;Acc:HGNC:14310]
rs941770	C14orf132	chromosome 14 open reading frame 132 [Source:HGNC Symbol;Acc:HGNC:20346]
rs754599	CARS2	cysteinyl-tRNA synthetase 2, mitochondrial [Source:HGNC Symbol;Acc:HGNC:25695]
rs9555724	CARS2	cysteinyl-tRNA synthetase 2, mitochondrial [Source:HGNC Symbol;Acc:HGNC:25695]
rs1035142	CASP8	caspase 8 [Source:HGNC Symbol;Acc:HGNC:1509]
rs13016963	CASP8	caspase 8 [Source:HGNC Symbol;Acc:HGNC:1509]
rs11211133	CCDC163	coiled-coil domain containing 163 [Source:HGNC Symbol;Acc:HGNC:27003]
rs6702764	CCDC163	coiled-coil domain containing 163 [Source:HGNC Symbol;Acc:HGNC:27003]
rs882803	CCDC163	coiled-coil domain containing 163 [Source:HGNC Symbol;Acc:HGNC:27003]
rs10736426	CCDC163	coiled-coil domain containing 163 [Source:HGNC Symbol;Acc:HGNC:27003]
rs666720	CCDC163	coiled-coil domain containing 163 [Source:HGNC Symbol;Acc:HGNC:27003]
rs10789465	CCDC163	coiled-coil domain containing 163 [Source:HGNC Symbol;Acc:HGNC:27003]
rs512026	CCDC163	coiled-coil domain containing 163 [Source:HGNC Symbol;Acc:HGNC:27003]
rs4660306	CCDC163	coiled-coil domain containing 163 [Source:HGNC Symbol;Acc:HGNC:27003]
rs10493120	CCDC163	coiled-coil domain containing 163 [Source:HGNC Symbol;Acc:HGNC:27003]
rs1757181	CCDC167	coiled-coil domain containing 167 [Source:HGNC Symbol;Acc:HGNC:21239]
rs1757171	CCDC167	coiled-coil domain containing 167 [Source:HGNC Symbol;Acc:HGNC:21239]
rs237802	CCSAP	centriole, cilia and spindle associated protein [Source:HGNC Symbol;Acc:HGNC:29578]
rs4659333	CD101	CD101 molecule [Source:HGNC Symbol;Acc:HGNC:5949]
rs3736907	CD101	CD101 molecule [Source:HGNC Symbol;Acc:HGNC:5949]
rs7543788	CD84	CD84 molecule [Source:HGNC Symbol;Acc:HGNC:1704]
rs10908787	CD84	CD84 molecule [Source:HGNC Symbol;Acc:HGNC:1704]
rs977020	CD84	CD84 molecule [Source:HGNC Symbol;Acc:HGNC:1704]
rs2296970	CDC16	cell division cycle 16 [Source:HGNC Symbol;Acc:HGNC:1720]
rs7324744	CDC16	cell division cycle 16 [Source:HGNC Symbol;Acc:HGNC:1720]
rs995232	CDC16	cell division cycle 16 [Source:HGNC Symbol;Acc:HGNC:1720]
rs3203684	CDH3	cadherin 3 [Source:HGNC Symbol;Acc:HGNC:1762]
rs112314	CENPK	centromere protein K [Source:HGNC Symbol;Acc:HGNC:29479]
rs28084	CENPK	centromere protein K [Source:HGNC Symbol;Acc:HGNC:29479]
rs11926687	CFAP44	cilia and flagella associated protein 44 [Source:HGNC Symbol;Acc:HGNC:25631]
rs2559854	CHPT1	choline phosphotransferase 1 [Source:HGNC Symbol;Acc:HGNC:17852]
rs9323457	CHURC1	churchill domain containing 1 [Source:HGNC Symbol;Acc:HGNC:20099]
rs7632486	CMTM8	CKLF like MARVEL transmembrane domain containing 8 [Source:HGNC Symbol;Acc:HGNC:19179]
rs568617	CTSW	cathepsin W [Source:HGNC Symbol;Acc:HGNC:2546]
rs10490958	CUBN	cubilin [Source:HGNC Symbol;Acc:HGNC:2548]
rs10843881	DDX11	DEAD/H-box helicase 11 [Source:HGNC Symbol;Acc:HGNC:2736]
rs10771792	DDX11	DEAD/H-box helicase 11 [Source:HGNC Symbol;Acc:HGNC:2736]
rs10902197	DEAF1	DEAF1 transcription factor [Source:HGNC Symbol;Acc:HGNC:14677]
rs1529330	DIXDC1	DIX domain containing 1 [Source:HGNC Symbol;Acc:HGNC:23695]
rs653125	DUSP4	dual specificity phosphatase 4 [Source:HGNC Symbol;Acc:HGNC:3070]
rs2090916	EIF2A	eukaryotic translation initiation factor 2A [Source:HGNC Symbol;Acc:HGNC:3254]
rs10061404	ENC1	ectodermal-neural cortex 1 [Source:HGNC Symbol;Acc:HGNC:3345]
rs11874161	EPB41L3	erythrocyte membrane protein band 4.1 like 3 [Source:HGNC Symbol;Acc:HGNC:3380]
rs4613266	EPHA4	EPH receptor A4 [Source:HGNC Symbol;Acc:HGNC:3388]
rs10069361	ERAP2	endoplasmic reticulum aminopeptidase 2 [Source:HGNC Symbol;Acc:HGNC:29499]
rs2549778	ERAP2	endoplasmic reticulum aminopeptidase 2 [Source:HGNC Symbol;Acc:HGNC:29499]
rs4869316	ERAP2	endoplasmic reticulum aminopeptidase 2 [Source:HGNC Symbol;Acc:HGNC:29499]
rs9127	ERAP2	endoplasmic reticulum aminopeptidase 2 [Source:HGNC Symbol;Acc:HGNC:29499]
rs2549779	ERAP2	endoplasmic reticulum aminopeptidase 2 [Source:HGNC Symbol;Acc:HGNC:29499]
rs2549796	ERAP2	endoplasmic reticulum aminopeptidase 2 [Source:HGNC Symbol;Acc:HGNC:29499]
rs1056893	ERAP2	endoplasmic reticulum aminopeptidase 2 [Source:HGNC Symbol;Acc:HGNC:29499]
rs2549797	ERAP2	endoplasmic reticulum aminopeptidase 2 [Source:HGNC Symbol;Acc:HGNC:29499]
rs7719705	ERAP2	endoplasmic reticulum aminopeptidase 2 [Source:HGNC Symbol;Acc:HGNC:29499]
rs10044354	ERAP2	endoplasmic reticulum aminopeptidase 2 [Source:HGNC Symbol;Acc:HGNC:29499]
rs10051637	ERAP2	endoplasmic reticulum aminopeptidase 2 [Source:HGNC Symbol;Acc:HGNC:29499]
rs1363907	ERAP2	endoplasmic reticulum aminopeptidase 2 [Source:HGNC Symbol;Acc:HGNC:29499]
rs4985407	EXOSC6	exosome component 6 [Source:HGNC Symbol;Acc:HGNC:19055]
rs2267989	FBLN5	fibulin 5 [Source:HGNC Symbol;Acc:HGNC:3602]
rs5749447	FBXO7	F-box protein 7 [Source:HGNC Symbol;Acc:HGNC:13586]
rs5749446	FBXO7	F-box protein 7 [Source:HGNC Symbol;Acc:HGNC:13586]
rs7291067	FBXO7	F-box protein 7 [Source:HGNC Symbol;Acc:HGNC:13586]
rs5754110	FBXO7	F-box protein 7 [Source:HGNC Symbol;Acc:HGNC:13586]
rs4729246	FGL2	fibrinogen like 2 [Source:HGNC Symbol;Acc:HGNC:3696]
rs345747	FMN1	formin 1 [Source:HGNC Symbol;Acc:HGNC:3768]
rs345776	FMN1	formin 1 [Source:HGNC Symbol;Acc:HGNC:3768]
rs12155581	FUT10	fucosyltransferase 10 [Source:HGNC Symbol;Acc:HGNC:19234]
rs12386778	FUT10	fucosyltransferase 10 [Source:HGNC Symbol;Acc:HGNC:19234]
rs6468171	FUT10	fucosyltransferase 10 [Source:HGNC Symbol;Acc:HGNC:19234]
rs7018447	FUT10	fucosyltransferase 10 [Source:HGNC Symbol;Acc:HGNC:19234]
rs2304748	FUT10	fucosyltransferase 10 [Source:HGNC Symbol;Acc:HGNC:19234]
rs6982159	FUT10	fucosyltransferase 10 [Source:HGNC Symbol;Acc:HGNC:19234]
rs8108083	GARRE1	granule associated Rac and RHOG effector 1 [Source:HGNC Symbol;Acc:HGNC:29016]
rs2577613	GCC2	GRIP and coiled-coil domain containing 2 [Source:HGNC Symbol;Acc:HGNC:23218]
rs826590	GCC2	GRIP and coiled-coil domain containing 2 [Source:HGNC Symbol;Acc:HGNC:23218]
rs7596199	GCC2	GRIP and coiled-coil domain containing 2 [Source:HGNC Symbol;Acc:HGNC:23218]
rs2718721	GCC2	GRIP and coiled-coil domain containing 2 [Source:HGNC Symbol;Acc:HGNC:23218]
rs2718740	GCC2	GRIP and coiled-coil domain containing 2 [Source:HGNC Symbol;Acc:HGNC:23218]
rs1540211	GDPD5	glycerophosphodiester phosphodiesterase domain containing 5 [Source:HGNC Symbol;Acc:HGNC:28804]
rs10860794	GNPTAB	N-acetylglucosamine-1-phosphate transferase subunits alpha and beta [Source:HGNC Symbol;Acc:HGNC:29670]
rs2281960	GPA33	glycoprotein A33 [Source:HGNC Symbol;Acc:HGNC:4445]
rs9868633	GPR160	G protein-coupled receptor 160 [Source:HGNC Symbol;Acc:HGNC:23693]
rs4970777	GSTM3	glutathione S-transferase mu 3 [Source:HGNC Symbol;Acc:HGNC:4635]
rs10735234	GSTM3	glutathione S-transferase mu 3 [Source:HGNC Symbol;Acc:HGNC:4635]
rs10500323	HAGH	hydroxyacylglutathione hydrolase [Source:HGNC Symbol;Acc:HGNC:4805]
rs2287197	HEATR3	HEAT repeat containing 3 [Source:HGNC Symbol;Acc:HGNC:26087]
rs9932240	HEATR3	HEAT repeat containing 3 [Source:HGNC Symbol;Acc:HGNC:26087]
rs4785201	HEATR3	HEAT repeat containing 3 [Source:HGNC Symbol;Acc:HGNC:26087]
rs8051216	HEATR3	HEAT repeat containing 3 [Source:HGNC Symbol;Acc:HGNC:26087]
rs2884045	HEATR3	HEAT repeat containing 3 [Source:HGNC Symbol;Acc:HGNC:26087]
rs7765991	HEBP2	heme binding protein 2 [Source:HGNC Symbol;Acc:HGNC:15716]
rs16849064	HECW2	HECT, C2 and WW domain containing E3 ubiquitin protein ligase 2 [Source:HGNC Symbol;Acc:HGNC:29853]
rs629426	IGHMBP2	immunoglobulin mu DNA binding protein 2 [Source:HGNC Symbol;Acc:HGNC:5542]
rs546382	IGHMBP2	immunoglobulin mu DNA binding protein 2 [Source:HGNC Symbol;Acc:HGNC:5542]
rs11880337	INSR	insulin receptor [Source:HGNC Symbol;Acc:HGNC:6091]
rs13180	IREB2	iron responsive element binding protein 2 [Source:HGNC Symbol;Acc:HGNC:6115]
rs1016104	JAKMIP2	janus kinase and microtubule interacting protein 2 [Source:HGNC Symbol;Acc:HGNC:29067]
rs2298831	JAML	junction adhesion molecule like [Source:HGNC Symbol;Acc:HGNC:19084]
rs13044683	KIF16B	kinesin family member 16B [Source:HGNC Symbol;Acc:HGNC:15869]
rs13042615	KIF16B	kinesin family member 16B [Source:HGNC Symbol;Acc:HGNC:15869]
rs7267108	KIF16B	kinesin family member 16B [Source:HGNC Symbol;Acc:HGNC:15869]
rs12329492	KIF16B	kinesin family member 16B [Source:HGNC Symbol;Acc:HGNC:15869]
rs1253176	L3HYPDH	trans-L-3-hydroxyproline dehydratase [Source:HGNC Symbol;Acc:HGNC:20488]
rs12433783	L3HYPDH	trans-L-3-hydroxyproline dehydratase [Source:HGNC Symbol;Acc:HGNC:20488]
rs8660	L3HYPDH	trans-L-3-hydroxyproline dehydratase [Source:HGNC Symbol;Acc:HGNC:20488]
rs10495776	LCLAT1	lysocardiolipin acyltransferase 1 [Source:HGNC Symbol;Acc:HGNC:26756]
rs4952151	LCLAT1	lysocardiolipin acyltransferase 1 [Source:HGNC Symbol;Acc:HGNC:26756]
rs1662955	LCLAT1	lysocardiolipin acyltransferase 1 [Source:HGNC Symbol;Acc:HGNC:26756]
rs3924234	LDLRAP1	low density lipoprotein receptor adaptor protein 1 [Source:HGNC Symbol;Acc:HGNC:18640]
rs12096438	LDLRAP1	low density lipoprotein receptor adaptor protein 1 [Source:HGNC Symbol;Acc:HGNC:18640]
rs10282336	LMTK2	lemur tyrosine kinase 2 [Source:HGNC Symbol;Acc:HGNC:17880]
rs1799049	LMTK2	lemur tyrosine kinase 2 [Source:HGNC Symbol;Acc:HGNC:17880]
rs3795974	LPIN1	lipin 1 [Source:HGNC Symbol;Acc:HGNC:13345]
rs711582	LRRN1	leucine rich repeat neuronal 1 [Source:HGNC Symbol;Acc:HGNC:20980]
rs1151490	MAP3K11	mitogen-activated protein kinase kinase kinase 11 [Source:HGNC Symbol;Acc:HGNC:6850]
rs3762904	MBIP	MAP3K12 binding inhibitory protein 1 [Source:HGNC Symbol;Acc:HGNC:20427]
rs6938061	MDGA1	MAM domain containing glycosylphosphatidylinositol anchor 1 [Source:HGNC Symbol;Acc:HGNC:19267]
rs1938921	ME3	malic enzyme 3 [Source:HGNC Symbol;Acc:HGNC:6985]
rs10281937	METTL27	methyltransferase like 27 [Source:HGNC Symbol;Acc:HGNC:19068]
rs10949830	METTL27	methyltransferase like 27 [Source:HGNC Symbol;Acc:HGNC:19068]
rs10949828	METTL27	methyltransferase like 27 [Source:HGNC Symbol;Acc:HGNC:19068]
rs10949827	METTL27	methyltransferase like 27 [Source:HGNC Symbol;Acc:HGNC:19068]
rs6460055	METTL27	methyltransferase like 27 [Source:HGNC Symbol;Acc:HGNC:19068]
rs4255023	METTL27	methyltransferase like 27 [Source:HGNC Symbol;Acc:HGNC:19068]
rs1127155	METTL27	methyltransferase like 27 [Source:HGNC Symbol;Acc:HGNC:19068]
rs9647713	METTL27	methyltransferase like 27 [Source:HGNC Symbol;Acc:HGNC:19068]
rs12536661	METTL27	methyltransferase like 27 [Source:HGNC Symbol;Acc:HGNC:19068]
rs9932977	MLKL	mixed lineage kinase domain like pseudokinase [Source:HGNC Symbol;Acc:HGNC:26617]
rs7135617	MORN3	MORN repeat containing 3 [Source:HGNC Symbol;Acc:HGNC:29807]
rs2669166	MORN3	MORN repeat containing 3 [Source:HGNC Symbol;Acc:HGNC:29807]
rs2942370	MORN3	MORN repeat containing 3 [Source:HGNC Symbol;Acc:HGNC:29807]
rs3017077	MRE11	MRE11 homolog, double strand break repair nuclease [Source:HGNC Symbol;Acc:HGNC:7230]
rs654718	MRE11	MRE11 homolog, double strand break repair nuclease [Source:HGNC Symbol;Acc:HGNC:7230]
rs3857944	MTSS1	MTSS I-BAR domain containing 1 [Source:HGNC Symbol;Acc:HGNC:20443]
rs11778063	MTSS1	MTSS I-BAR domain containing 1 [Source:HGNC Symbol;Acc:HGNC:20443]
rs10008757	NAAA	N-acylethanolamine acid amidase [Source:HGNC Symbol;Acc:HGNC:736]
rs3763856	NADSYN1	NAD synthetase 1 [Source:HGNC Symbol;Acc:HGNC:29832]
rs12101804	NEDD4	NEDD4 E3 ubiquitin protein ligase [Source:HGNC Symbol;Acc:HGNC:7727]
rs7183768	NEDD4	NEDD4 E3 ubiquitin protein ligase [Source:HGNC Symbol;Acc:HGNC:7727]
rs11631645	NEDD4	NEDD4 E3 ubiquitin protein ligase [Source:HGNC Symbol;Acc:HGNC:7727]
rs1509405	NEDD4	NEDD4 E3 ubiquitin protein ligase [Source:HGNC Symbol;Acc:HGNC:7727]
rs1039669	NELL2	neural EGFL like 2 [Source:HGNC Symbol;Acc:HGNC:7751]
rs2710459	NELL2	neural EGFL like 2 [Source:HGNC Symbol;Acc:HGNC:7751]
rs2408085	NELL2	neural EGFL like 2 [Source:HGNC Symbol;Acc:HGNC:7751]
rs1010584	NOL9	nucleolar protein 9 [Source:HGNC Symbol;Acc:HGNC:26265]
rs12565181	NOL9	nucleolar protein 9 [Source:HGNC Symbol;Acc:HGNC:26265]
rs4243830	NOL9	nucleolar protein 9 [Source:HGNC Symbol;Acc:HGNC:26265]
rs4908909	NOL9	nucleolar protein 9 [Source:HGNC Symbol;Acc:HGNC:26265]
rs13360054	NSA2	NSA2 ribosome biogenesis factor [Source:HGNC Symbol;Acc:HGNC:30728]
rs16872345	NSA2	NSA2 ribosome biogenesis factor [Source:HGNC Symbol;Acc:HGNC:30728]
rs10027109	NSG1	neuronal vesicle trafficking associated 1 [Source:HGNC Symbol;Acc:HGNC:18790]
rs6843595	NSG1	neuronal vesicle trafficking associated 1 [Source:HGNC Symbol;Acc:HGNC:18790]
rs3820124	NTPCR	nucleoside-triphosphatase, cancer-related [Source:HGNC Symbol;Acc:HGNC:28204]
rs2885	NTPCR	nucleoside-triphosphatase, cancer-related [Source:HGNC Symbol;Acc:HGNC:28204]
rs10972067	NUDT2	nudix hydrolase 2 [Source:HGNC Symbol;Acc:HGNC:8049]
rs10972047	NUDT2	nudix hydrolase 2 [Source:HGNC Symbol;Acc:HGNC:8049]
rs2154754	PAK1	p21 (RAC1) activated kinase 1 [Source:HGNC Symbol;Acc:HGNC:8590]
rs16843244	PASK	PAS domain containing serine/threonine kinase [Source:HGNC Symbol;Acc:HGNC:17270]
rs10190912	PASK	PAS domain containing serine/threonine kinase [Source:HGNC Symbol;Acc:HGNC:17270]
rs2074824	PASK	PAS domain containing serine/threonine kinase [Source:HGNC Symbol;Acc:HGNC:17270]
rs10933529	PASK	PAS domain containing serine/threonine kinase [Source:HGNC Symbol;Acc:HGNC:17270]
rs740393	PASK	PAS domain containing serine/threonine kinase [Source:HGNC Symbol;Acc:HGNC:17270]
rs35920363	PAX8	paired box 8 [Source:HGNC Symbol;Acc:HGNC:8622]
rs1491586	PAX8	paired box 8 [Source:HGNC Symbol;Acc:HGNC:8622]
rs1491584	PAX8	paired box 8 [Source:HGNC Symbol;Acc:HGNC:8622]
rs4849179	PAX8	paired box 8 [Source:HGNC Symbol;Acc:HGNC:8622]
rs11123170	PAX8	paired box 8 [Source:HGNC Symbol;Acc:HGNC:8622]
rs1129187	PEX6	peroxisomal biogenesis factor 6 [Source:HGNC Symbol;Acc:HGNC:8859]
rs11247814	PHACTR4	phosphatase and actin regulator 4 [Source:HGNC Symbol;Acc:HGNC:25793]
rs11247799	PHACTR4	phosphatase and actin regulator 4 [Source:HGNC Symbol;Acc:HGNC:25793]
rs6473106	PKIA	cAMP-dependent protein kinase inhibitor alpha [Source:HGNC Symbol;Acc:HGNC:9017]
rs7013822	PKIA	cAMP-dependent protein kinase inhibitor alpha [Source:HGNC Symbol;Acc:HGNC:9017]
rs9693457	PKIA	cAMP-dependent protein kinase inhibitor alpha [Source:HGNC Symbol;Acc:HGNC:9017]
rs12731309	PLCH2	phospholipase C eta 2 [Source:HGNC Symbol;Acc:HGNC:29037]
rs6750909	PLEKHH2	pleckstrin homology, MyTH4 and FERM domain containing H2 [Source:HGNC Symbol;Acc:HGNC:30506]
rs702723	PLK2	polo like kinase 2 [Source:HGNC Symbol;Acc:HGNC:19699]
rs77064884	PNMA8B	PNMA family member 8B [Source:HGNC Symbol;Acc:HGNC:29206]
rs2288118	POLR1A	RNA polymerase I subunit A [Source:HGNC Symbol;Acc:HGNC:17264]
rs7399073	POU6F1	POU class 6 homeobox 1 [Source:HGNC Symbol;Acc:HGNC:9224]
rs6580809	POU6F1	POU class 6 homeobox 1 [Source:HGNC Symbol;Acc:HGNC:9224]
rs7925442	PPFIBP2	PPFIA binding protein 2 [Source:HGNC Symbol;Acc:HGNC:9250]
rs4757999	PPFIBP2	PPFIA binding protein 2 [Source:HGNC Symbol;Acc:HGNC:9250]
rs4758001	PPFIBP2	PPFIA binding protein 2 [Source:HGNC Symbol;Acc:HGNC:9250]
rs7553968	PPIE	peptidylprolyl isomerase E [Source:HGNC Symbol;Acc:HGNC:9258]
rs10205561	PPIL3	peptidylprolyl isomerase like 3 [Source:HGNC Symbol;Acc:HGNC:9262]
rs4381763	PPIL3	peptidylprolyl isomerase like 3 [Source:HGNC Symbol;Acc:HGNC:9262]
rs11894842	PPIL3	peptidylprolyl isomerase like 3 [Source:HGNC Symbol;Acc:HGNC:9262]
rs16836568	PPIL3	peptidylprolyl isomerase like 3 [Source:HGNC Symbol;Acc:HGNC:9262]
rs56020911	RAB3A	RAB3A, member RAS oncogene family [Source:HGNC Symbol;Acc:HGNC:9777]
rs3809634	RBL2	RB transcriptional corepressor like 2 [Source:HGNC Symbol;Acc:HGNC:9894]
rs12444248	RBL2	RB transcriptional corepressor like 2 [Source:HGNC Symbol;Acc:HGNC:9894]
rs13332406	RBL2	RB transcriptional corepressor like 2 [Source:HGNC Symbol;Acc:HGNC:9894]
rs12529876	RNASET2	ribonuclease T2 [Source:HGNC Symbol;Acc:HGNC:21686]
rs933243	RNASET2	ribonuclease T2 [Source:HGNC Symbol;Acc:HGNC:21686]
rs2149085	RNASET2	ribonuclease T2 [Source:HGNC Symbol;Acc:HGNC:21686]
rs1819333	RNASET2	ribonuclease T2 [Source:HGNC Symbol;Acc:HGNC:21686]
rs11219822	ROBO3	roundabout guidance receptor 3 [Source:HGNC Symbol;Acc:HGNC:13433]
rs10790714	ROBO3	roundabout guidance receptor 3 [Source:HGNC Symbol;Acc:HGNC:13433]
rs3007033	RPL36AL	ribosomal protein L36a like [Source:HGNC Symbol;Acc:HGNC:10346]
rs2985697	RPL36AL	ribosomal protein L36a like [Source:HGNC Symbol;Acc:HGNC:10346]
rs11157693	RPL36AL	ribosomal protein L36a like [Source:HGNC Symbol;Acc:HGNC:10346]
rs3007030	RPL36AL	ribosomal protein L36a like [Source:HGNC Symbol;Acc:HGNC:10346]
rs17121611	RPL36AL	ribosomal protein L36a like [Source:HGNC Symbol;Acc:HGNC:10346]
rs4900928	RPL36AL	ribosomal protein L36a like [Source:HGNC Symbol;Acc:HGNC:10346]
rs2514591	SAMD12	sterile alpha motif domain containing 12 [Source:HGNC Symbol;Acc:HGNC:31750]
rs1568484	SAMD12	sterile alpha motif domain containing 12 [Source:HGNC Symbol;Acc:HGNC:31750]
rs11242810	SERPINB6	serpin family B member 6 [Source:HGNC Symbol;Acc:HGNC:8950]
rs2165125	SERPINB6	serpin family B member 6 [Source:HGNC Symbol;Acc:HGNC:8950]
rs10194024	SERPINE2	serpin family E member 2 [Source:HGNC Symbol;Acc:HGNC:8951]
rs2289994	SESTD1	SEC14 and spectrin domain containing 1 [Source:HGNC Symbol;Acc:HGNC:18379]
rs185220	SETD9	SET domain containing 9 [Source:HGNC Symbol;Acc:HGNC:28508]
rs252895	SETD9	SET domain containing 9 [Source:HGNC Symbol;Acc:HGNC:28508]
rs832403	SETD9	SET domain containing 9 [Source:HGNC Symbol;Acc:HGNC:28508]
rs17714252	SH3YL1	SH3 and SYLF domain containing 1 [Source:HGNC Symbol;Acc:HGNC:29546]
rs7605824	SH3YL1	SH3 and SYLF domain containing 1 [Source:HGNC Symbol;Acc:HGNC:29546]
rs60833263	SLC12A7	solute carrier family 12 member 7 [Source:HGNC Symbol;Acc:HGNC:10915]
rs6816306	SMAD1	SMAD family member 1 [Source:HGNC Symbol;Acc:HGNC:6767]
rs6596294	SMAD5	SMAD family member 5 [Source:HGNC Symbol;Acc:HGNC:6771]
rs7675903	SNX25	sorting nexin 25 [Source:HGNC Symbol;Acc:HGNC:21883]
rs1133657	SNX25	sorting nexin 25 [Source:HGNC Symbol;Acc:HGNC:21883]
rs3108244	SNX25	sorting nexin 25 [Source:HGNC Symbol;Acc:HGNC:21883]
rs7698980	SNX25	sorting nexin 25 [Source:HGNC Symbol;Acc:HGNC:21883]
rs10848218	STX2	syntaxin 2 [Source:HGNC Symbol;Acc:HGNC:3403]
rs4759523	STX2	syntaxin 2 [Source:HGNC Symbol;Acc:HGNC:3403]
rs2456973	SUOX	sulfite oxidase [Source:HGNC Symbol;Acc:HGNC:11460]
rs1701704	SUOX	sulfite oxidase [Source:HGNC Symbol;Acc:HGNC:11460]
rs7356	THEMIS2	thymocyte selection associated family member 2 [Source:HGNC Symbol;Acc:HGNC:16839]
rs2474470	THEMIS2	thymocyte selection associated family member 2 [Source:HGNC Symbol;Acc:HGNC:16839]
rs3784828	TMEM204	transmembrane protein 204 [Source:HGNC Symbol;Acc:HGNC:14158]
rs10903010	TMEM204	transmembrane protein 204 [Source:HGNC Symbol;Acc:HGNC:14158]
rs12445978	TMEM204	transmembrane protein 204 [Source:HGNC Symbol;Acc:HGNC:14158]
rs6597996	TMEM80	transmembrane protein 80 [Source:HGNC Symbol;Acc:HGNC:27453]
rs11246262	TMEM80	transmembrane protein 80 [Source:HGNC Symbol;Acc:HGNC:27453]
rs9300613	TMTC4	transmembrane O-mannosyltransferase targeting cadherins 4 [Source:HGNC Symbol;Acc:HGNC:25904]
rs946837	TMTC4	transmembrane O-mannosyltransferase targeting cadherins 4 [Source:HGNC Symbol;Acc:HGNC:25904]
rs2786953	TMTC4	transmembrane O-mannosyltransferase targeting cadherins 4 [Source:HGNC Symbol;Acc:HGNC:25904]
rs1283211	TMTC4	transmembrane O-mannosyltransferase targeting cadherins 4 [Source:HGNC Symbol;Acc:HGNC:25904]
rs2295795	TPM2	tropomyosin 2 [Source:HGNC Symbol;Acc:HGNC:12011]
rs1534847	TPM2	tropomyosin 2 [Source:HGNC Symbol;Acc:HGNC:12011]
rs11688004	TSGA10	testis specific 10 [Source:HGNC Symbol;Acc:HGNC:14927]
rs12613624	TSGA10	testis specific 10 [Source:HGNC Symbol;Acc:HGNC:14927]
rs11683188	TSGA10	testis specific 10 [Source:HGNC Symbol;Acc:HGNC:14927]
rs13008171	TSGA10	testis specific 10 [Source:HGNC Symbol;Acc:HGNC:14927]
rs1453564	TSGA10	testis specific 10 [Source:HGNC Symbol;Acc:HGNC:14927]
rs10181344	TSGA10	testis specific 10 [Source:HGNC Symbol;Acc:HGNC:14927]
rs11695379	TSGA10	testis specific 10 [Source:HGNC Symbol;Acc:HGNC:14927]
rs11692699	TSGA10	testis specific 10 [Source:HGNC Symbol;Acc:HGNC:14927]
rs10181422	TSGA10	testis specific 10 [Source:HGNC Symbol;Acc:HGNC:14927]
rs2632277	TSGA10	testis specific 10 [Source:HGNC Symbol;Acc:HGNC:14927]
rs1563108	TSGA10	testis specific 10 [Source:HGNC Symbol;Acc:HGNC:14927]
rs4886847	TSPAN3	tetraspanin 3 [Source:HGNC Symbol;Acc:HGNC:17752]
rs2144922	TTC28	tetratricopeptide repeat domain 28 [Source:HGNC Symbol;Acc:HGNC:29179]
rs11792305	TTC39B	tetratricopeptide repeat domain 39B [Source:HGNC Symbol;Acc:HGNC:23704]
rs10777704	USP44	ubiquitin specific peptidase 44 [Source:HGNC Symbol;Acc:HGNC:20064]
rs656566	UTP25	UTP25 small subunit processor component [Source:HGNC Symbol;Acc:HGNC:28440]
rs2298746	XRRA1	X-ray radiation resistance associated 1 [Source:HGNC Symbol;Acc:HGNC:18868]
rs11710235	XYLB	xylulokinase [Source:HGNC Symbol;Acc:HGNC:12839]
rs2051211	XYLB	xylulokinase [Source:HGNC Symbol;Acc:HGNC:12839]
rs17772411	ZFP90	ZFP90 zinc finger protein [Source:HGNC Symbol;Acc:HGNC:23329]
rs4717229	ZNF117	zinc finger protein 117 [Source:HGNC Symbol;Acc:HGNC:12897]
rs1051500	ZNF132	zinc finger protein 132 [Source:HGNC Symbol;Acc:HGNC:12916]
rs10839663	ZNF215	zinc finger protein 215 [Source:HGNC Symbol;Acc:HGNC:13007]
rs1602569	ZNF215	zinc finger protein 215 [Source:HGNC Symbol;Acc:HGNC:13007]
rs367280	ZNF257	zinc finger protein 257 [Source:HGNC Symbol;Acc:HGNC:13498]
rs4436884	ZNF257	zinc finger protein 257 [Source:HGNC Symbol;Acc:HGNC:13498]
rs10411141	ZNF266	zinc finger protein 266 [Source:HGNC Symbol;Acc:HGNC:13059]
rs11880207	ZNF266	zinc finger protein 266 [Source:HGNC Symbol;Acc:HGNC:13059]
rs10404721	ZNF266	zinc finger protein 266 [Source:HGNC Symbol;Acc:HGNC:13059]
rs10515	ZNF266	zinc finger protein 266 [Source:HGNC Symbol;Acc:HGNC:13059]
rs1347166	ZNF266	zinc finger protein 266 [Source:HGNC Symbol;Acc:HGNC:13059]
rs3826783	ZNF266	zinc finger protein 266 [Source:HGNC Symbol;Acc:HGNC:13059]
rs10408485	ZNF266	zinc finger protein 266 [Source:HGNC Symbol;Acc:HGNC:13059]
rs10401135	ZNF266	zinc finger protein 266 [Source:HGNC Symbol;Acc:HGNC:13059]
rs10416662	ZNF266	zinc finger protein 266 [Source:HGNC Symbol;Acc:HGNC:13059]
rs6512047	ZNF266	zinc finger protein 266 [Source:HGNC Symbol;Acc:HGNC:13059]
rs13535	ZNF266	zinc finger protein 266 [Source:HGNC Symbol;Acc:HGNC:13059]
rs10418104	ZNF266	zinc finger protein 266 [Source:HGNC Symbol;Acc:HGNC:13059]
rs2217652	ZNF266	zinc finger protein 266 [Source:HGNC Symbol;Acc:HGNC:13059]
rs7257682	ZNF28	zinc finger protein 28 [Source:HGNC Symbol;Acc:HGNC:13073]
rs4933025	ZNF492	zinc finger protein 492 [Source:HGNC Symbol;Acc:HGNC:23707]
rs34682021	ZNF492	zinc finger protein 492 [Source:HGNC Symbol;Acc:HGNC:23707]
rs1478457	ZNF492	zinc finger protein 492 [Source:HGNC Symbol;Acc:HGNC:23707]
rs16984664	ZNF677	zinc finger protein 677 [Source:HGNC Symbol;Acc:HGNC:28730]
rs11735742	ZNF718	zinc finger protein 718 [Source:HGNC Symbol;Acc:HGNC:26889]
rs432181	ZNF8	zinc finger protein 8 [Source:HGNC Symbol;Acc:HGNC:13154]
rs260503	ZNF8	zinc finger protein 8 [Source:HGNC Symbol;Acc:HGNC:13154]

### Sheet: S6b-FVC
Table S6b. Association of FVC with eQTLs in validation cohort
eQTL ID	Gene Name	β_eQTL	p value	q value
rs35920363	PAX8	-9.32638	0.00124165	0.223058
rs1491586	PAX8	-8.89264	0.00213113	0.223058
rs1491584	PAX8	-8.89264	0.00213113	0.223058
rs11894842	PPIL3	-8.31229	0.00463789	0.257145
rs237802	CCSAP	8.05727	0.00551768	0.257145
rs13044683	KIF16B	-8.15599	0.00568769	0.257145
rs12529876	RNASET2	-8.00778	0.00576584	0.257145
rs629426	IGHMBP2	-7.94245	0.00876057	0.257145
rs10205561	PPIL3	-7.56677	0.0099767	0.257145
rs4381763	PPIL3	-7.56677	0.0099767	0.257145
rs13360054	NSA2	7.52433	0.0101958	0.257145
rs2287197	HEATR3	-8.07045	0.0103777	0.257145
rs11211133	CCDC163	8.98764	0.0106462	0.257145
rs10848218	STX2	7.34319	0.0117136	0.262719
rs4985407	EXOSC6	7.38207	0.0150814	0.268908
rs2267989	FBLN5	7.08516	0.0157576	0.268908
rs3007033	RPL36AL	-7.41657	0.016015	0.268908
rs7257682	ZNF28	-7.81454	0.017511	0.268908
rs4849179	PAX8	-7.12211	0.0181965	0.268908
rs16836568	PPIL3	-6.92092	0.01839	0.268908
rs7135617	MORN3	6.84762	0.0187124	0.268908
rs10839663	ZNF215	7.92458	0.0188407	0.268908
rs2669166	MORN3	6.81037	0.0212287	0.283317
rs11242810	SERPINB6	-6.748	0.0216548	0.283317
rs11123170	PAX8	-6.59834	0.0248261	0.311105
rs4759523	STX2	6.55909	0.0272154	0.311105
rs2298746	XRRA1	6.39738	0.028334	0.311105
rs6750909	PLEKHH2	6.45887	0.0297171	0.311105
rs16872345	NSA2	6.30761	0.0313641	0.311105
rs3203684	CDH3	-6.31523	0.0314983	0.311105
rs6702764	CCDC163	6.51015	0.0316216	0.311105
rs13180	IREB2	6.31227	0.0319974	0.311105
rs2165125	SERPINB6	-6.23787	0.0326958	0.311105
rs3924234	LDLRAP1	6.63271	0.0361831	0.334162
rs7765991	HEBP2	-6.11141	0.0407831	0.365883
rs2285761	AFAP1	5.90783	0.0445385	0.388475
rs3820124	NTPCR	-5.83131	0.0486123	0.407815
rs754599	CARS2	-6.28969	0.0493535	0.407815

### Sheet: S6c-FEV1
Table S6c. Association of FEV1 with eQTLs in validation cohort
eQTL ID	Gene Name	β_eQTL	p value	q value
rs11894842	PPIL3	-10.1957	0.00205602	0.172769
rs10848218	STX2	9.8493	0.00261408	0.172769
rs4759523	STX2	9.95532	0.00274979	0.172769
rs13044683	KIF16B	-9.68489	0.00362111	0.172769
rs11242810	SERPINB6	-9.55673	0.00375173	0.172769
rs10205561	PPIL3	-9.20568	0.00544693	0.172769
rs4381763	PPIL3	-9.20568	0.00544693	0.172769
rs2267989	FBLN5	9.17651	0.00546517	0.172769
rs13180	IREB2	9.16544	0.00552406	0.172769
rs629426	IGHMBP2	-9.48441	0.00554654	0.172769
rs3924234	LDLRAP1	9.75148	0.00605242	0.172769
rs345747	FMN1	-8.90038	0.00663259	0.173553
rs35920363	PAX8	-8.70035	0.00827401	0.186003
rs237802	CCSAP	8.68414	0.00829314	0.186003
rs2165125	SERPINB6	-8.51253	0.00956523	0.200232
rs2298746	XRRA1	8.12037	0.0135521	0.25458
rs2287197	HEATR3	-8.72472	0.0144303	0.25458
rs6750909	PLEKHH2	8.13532	0.0151737	0.25458
rs16836568	PPIL3	-8.05371	0.0154045	0.25458
rs4849179	PAX8	-8.18214	0.0167085	0.258854
rs6473106	PKIA	-7.94948	0.0173119	0.258854
rs12529876	RNASET2	-7.74735	0.0188073	0.268431
rs10839663	ZNF215	8.73149	0.0222227	0.303388
rs1491586	PAX8	-7.43334	0.0247559	0.309715
rs1491584	PAX8	-7.43334	0.0247559	0.309715
rs13042615	KIF16B	-8.62557	0.0260041	0.309715
rs7765991	HEBP2	-7.43301	0.0275403	0.309715
rs11123170	PAX8	-7.32798	0.0276179	0.309715
rs12096438	LDLRAP1	8.60284	0.0287685	0.311494
rs77064884	PNMA8B	7.79128	0.0327377	0.342654
rs16872345	NSA2	7.01936	0.0342455	0.346874
rs754599	CARS2	-7.4312	0.0398553	0.387885
rs112314	CENPK	-7.43921	0.0416817	0.387885
rs13360054	NSA2	6.77745	0.0420003	0.387885
rs941770	C14orf132	-6.67486	0.0483575	0.433836

### Sheet: S6d-TLC
Table S6d. Association of TLC with eQTLs in validation cohort
eQTL ID	Gene Name	β_eQTL	p value	q value
rs12529876	RNASET2	-7.59779	0.00287435	0.325516
rs7765991	HEBP2	-7.71795	0.00305613	0.325516
rs7135617	MORN3	7.40735	0.00365544	0.325516
rs2669166	MORN3	7.27208	0.00499951	0.325516
rs754599	CARS2	-7.74631	0.00576487	0.325516
rs9555724	CARS2	7.35973	0.00622005	0.325516
rs11644043	ADCY7	6.73182	0.00893925	0.400989
rs11211133	CCDC163	7.49351	0.0151406	0.594267
rs2267989	FBLN5	6.11818	0.0178553	0.622952
rs6895641	ADAMTS6	6.0303	0.0270588	0.644405
rs3203684	CDH3	-5.58636	0.0309737	0.644405
rs2942370	MORN3	6.53604	0.0319551	0.644405
rs2296970	CDC16	5.53941	0.0347272	0.644405
rs237802	CCSAP	5.42593	0.0358681	0.644405
rs6750909	PLEKHH2	5.49746	0.0361564	0.644405
rs7675903	SNX25	5.38394	0.0395028	0.644405
rs7291067	FBXO7	-5.79557	0.0406093	0.644405
rs9300613	TMTC4	-5.26296	0.0419515	0.644405
rs946837	TMTC4	-5.17727	0.0459366	0.644405

### Sheet: S6e-FRC
Table S6e. Association of FRC with eQTLs in validation cohort
eQTL ID	Gene Name	β_eQTL	p value	q value
rs11644043	ADCY7	15.4267	0.00252197	0.791898
rs1819333	RNASET2	-11.8447	0.0211576	0.907825
rs9300613	TMTC4	-11.2436	0.0292343	0.907825
rs12386778	FUT10	12.3556	0.0313507	0.907825
rs7553968	PPIE	12.4859	0.0315737	0.907825
rs12529876	RNASET2	-11.0149	0.0325434	0.907825
rs4083926	ARL14EP	11.043	0.0346731	0.907825
rs2154754	PAK1	11.0633	0.035904	0.907825
rs3784828	TMEM204	10.7668	0.0367632	0.907825
rs946837	TMTC4	-10.6848	0.03885	0.907825
rs7183768	NEDD4	10.5883	0.0416703	0.907825
rs10401135	ZNF266	11.8567	0.0441344	0.907825
rs10416662	ZNF266	11.8567	0.0441344	0.907825
rs2149085	RNASET2	-10.1936	0.0480958	0.907825
rs11735742	ZNF718	-10.1586	0.0487877	0.907825

### Sheet: S6f-IC
Table S6f. Association of FVC with eQTLs in validation cohort
eQTL ID	Gene Name	β_eQTL	p value	q value
rs5749447	FBXO7	13.9198	0.0017187	0.258245
rs5749446	FBXO7	13.9198	0.0017187	0.258245
rs35920363	PAX8	-10.1037	0.00340797	0.258245
rs4985407	EXOSC6	10.5089	0.0034547	0.258245
rs77064884	PNMA8B	10.6586	0.0048182	0.258245
rs4849179	PAX8	-9.71685	0.00680961	0.258245
rs1491586	PAX8	-9.24815	0.00757426	0.258245
rs1491584	PAX8	-9.24815	0.00757426	0.258245
rs4970777	GSTM3	9.16667	0.00814322	0.258245
rs6512047	ZNF266	-10.2361	0.00822438	0.258245
rs16872345	NSA2	8.84331	0.0106558	0.304173
rs11123170	PAX8	-8.61088	0.0135639	0.354921
rs10735234	GSTM3	8.29286	0.016855	0.407113
rs2287197	HEATR3	-8.78748	0.0185855	0.416847
rs2267989	FBLN5	7.6	0.029508	0.585471
rs6468171	FUT10	7.72455	0.0333971	0.585471
rs3203684	CDH3	-7.27273	0.03746	0.585471
rs16843244	PASK	7.81159	0.038767	0.585471
rs11242810	SERPINB6	-7.13081	0.0419472	0.585471
rs367280	ZNF257	-7.48485	0.0423126	0.585471
rs601681	ARL14EP	-8.10432	0.0427552	0.585471
rs11894842	PPIL3	-7.03112	0.0463481	0.585471
